# Telomere-to-telomere genome assembly of Microsporidia sp. MB, a microsporidian symbiont of *Anopheles coluzzii* isolated from Burkina Faso

**DOI:** 10.64898/2026.02.24.707486

**Authors:** Roland Pevsner, Julien Martinez, Deepak-Kumar Purusothaman, Beth C. Poulton, Abdelhakeem I. Adam, Ewan R.S. Parry, Saré Issiaka, Abdoulaye Diabaté, Steven P. Sinkins

## Abstract

**Background:** Microsporidia sp. MB is an intracellular parasite of anopheline mosquitoes identified across the African continent. Microsporidia sp. MB infections appear to have no significant effect on host fitness and vertically transmit, whilst infected individuals have exhibited significantly reduced levels of *Plasmodium falciparum* transmission. These combined characteristics make Microsporidia sp. MB a promising candidate for use in malaria control. A comprehensive genome would greatly facilitate investigation into the evolution and biological pathways underlying important phenotypes, such as the mechanism of malarial inhibition.

**Results:** In this study, we present the *de novo* assembly of the first complete genome of Microsporidia sp. MB SOUVK7. Multi-platform sequencing was performed on ovary samples of laboratory established *Anopheles coluzzii* collected from Burkina Faso. The SOUVK7 genome has a total size of 9.16Mb, encodes 2,435 genes and is organised into 13 chromosomes with telomeres identified at all flanks. Telomeric repeats exhibit a 4-mer motif due to a glutamine deletion previously unobserved in Microsporidia. Ploidy analysis of Illumina reads predicts MB as tetraploid, whilst analysis of CpG methylation and retroelements highlights loci in all chromosomes with characteristics consistent with regional centromeres. Orthology analysis identifies several key genes in pathways associated to telomeric and centromeric maintenance, along with methylation and host invasion machinery. A loss of several components of the infection machinery is observed in Microsporidia sp. MB and the wider Enterocytozoonida, consistent with a general trend towards genome size reduction in the clade.

**Conclusion:** This study provides the first complete, telomere to telomere assembly of Microsporidia sp. MB, offering new insight into the genomic architecture of Microsporidia sp. MB and the broader Mrazekiidae family.
