## Supplemental Table 2 for "Telomere-to-telomere genome assembly of Microsporidia sp. MB, a microsporidian symbiont of *Anopheles coluzzii* isolated from Burkina Faso"

### Sheet: Sheet1
Supplementary Table 1: Tabulated output of RepeatMasker run against Microsporidia sp. MB SOUVK7
Organism:	Microsporidia sp. MB SOUVK7
Sequence:	13
Total Length:	9162986 bp
GC Level:	0.3113
% Bases Masked:	3726059 bp ( 40.66 % )
Type	Subtype	Sub-subtype	Number of Elements	Length Occupied ( bp )	Percentage of Sequence
Retroelements	Total	-	3959	2397902	26.17
	SINEs	-	34	5615	0.06
	Penelope	-	0	0	0
	LINEs	Total	3791	2235468	24.4
		CRE/SLACS	0	0	0
		L2/CR21/Rex	0	0	0
		R1/LOA/Jockey	0	0	0
		R2/R4/NeSL	3613	1887388	20.6
		RTE/Bov-B	84	209937	2.29
		L1/CIN4	59	82974	0.91
	LTR Elements	Total	134	156819	1.71
		BEL/Pao	0	0	0
		Ty1/Copia	0	0	0
		Gypsy/DIRS1/Ty3	134	156819	1.71
		Retroviral	0	0	0
DNA Transposons	Total	-	563	186161	2.03
	hobo-Activator	-	563	186161	2.03
	Tc1-IS630-Pogo	-	0	0	0
	En-Spm	-	0	0	0
	MULE-MuDR	-	0	0	0
	PiggyBac	-	0	0	0
	Tourist/Harbinger	-	0	0	0
	Other {Mirage, P-Element, Transib}	-	0	0	0
Rolling-circles	Total	-	0	0	0
Unclassified	Total	-	2991	616641	6.73
Total Interspersed Repeats	Total	-	7513	3200704	34.93
Small RNA	Total	-	1174	374306	4.08
Satellites	Total	-	11	6091	0.07
Simple Repeats	Total	-	595	134238	1.47
Low Complexity	Total	-	231	10720	0.12
