## Supplemental Table 3 for "Telomere-to-telomere genome assembly of Microsporidia sp. MB, a microsporidian symbiont of *Anopheles coluzzii* isolated from Burkina Faso"

### Sheet: Sheet1
Supplementary Table 2: Microsporidia assemblies included in the comparison on Microsporidia sp. MB SOUVK7 against the rest of the phylum. M. daphniae and Amphiamblus sp. was included as outgroups as a basal species of the Microsporidia and Cryptomycota, respectively.
Organism Name	Strain		Assembly	Microsporidia	BUSCO	GO term
				Phylogeny	Comparison	comparison
Allomyces macrogynus		ATCC 38327	GCA_000151295.1	-	-	Y
Amphiamblys sp.		WSBS2006	GCA_001875675.1	Y	Y	-
Anncaliia algerae		PRA339	GCA_000385875.2	Y	-	-
Antonospora locustae		CLY	GCA_007674295.1	Y	Y	-
Astathelohania contejeani		T1	GCA_014805555.1	Y	-	-
Cucumispora dikerogammari		Dv6	GCA_014805705.1	Y	-	-
Dictyocoela muelleri		Ou54	GCA_016256075.1	Y	-	-
Dictyocoela roeselum		Ou19	GCA_016255985.1	Y	-	-
Edhazardia aedis		USNM 41457	GCA_000230595.3	Y	Y	-
Encephalitozoon cuniculi		GB-M1	GCF_000091225.2	Y	Y	Y
Encephalitozoon hellem		ATCC 50504	GCF_000277815.2	Y	-	-
Encephalitozoon intestinalis		ATCC 50506	GCF_000146465.1	Y	-	-
Encephalitozoon romaleae		SJ-2008	GCF_000280035.1	Y	-	-
Enterocytozoon hepatopenaei		CIBAehp1	GCA_026692725.1	Y	-	-
Enteropsectra breve		JUm2551	GCA_024243835.1	Y	Y	-
Enterospora canceri		GB1	GCA_002087915.1	Y	-	-
Hamiltosporidium magnivora		BE-OM-2	GCA_004325065.1	Y	-	-
Hamiltosporidium tvaerminnensis		FI-OER-3-3	GCA_022605425.2	Y	Y	-
Hepatospora eriocheir		GB1	GCA_002087885.1	Y	Y	-
Microsporidia sp. MB		AHL03	GCA_032191455.1	Y	Y	-
Microsporidia sp. MB		SOUVK7	This Paper	Y	Y	Y
Mitosporidium daphniae		UGP3	GCA_000760515.2	Y	-	-
Mucor lusitanicus		CBS 277.49	GCA_001638945.1	-	-	Y
Nematocida ausubeli		ERTm6	GCF_000738915.1	Y	-	-
Nematocida displodere		JUm2807	GCF_001642395.1	Y	-	-
Nematocida homosporus		JUm1504	GCF_024244095.1	Y	-	-
Nematocida major		JUm2507	GCF_021653875.1	Y	-	-
Nematocida minor		JUm1510	GCF_024244105.1	Y	-	-
Nematocida parisii		ERTm1	GCF_000250985.1	Y	-	-
Nosema bombycis		CQ1	GCA_000383075.1	Y	-	-
Nosema granulosis		Ou3-Ou53	GCA_015832245.1	Y	-	-
Ordospora colligata		OC4	GCF_000803265.1	Y	-	-
Ordospora pajunii		FI-F-10	GCF_021821965.1	Y	-	-
Pancytospora epiphaga		JUm1396	GCA_024243955.1	Y	-	-
Pancytospora philotis		JUm1505	GCA_023647555.1	Y	Y	-
Pseudoloma neurophilia		MK1	GCA_001432165.1	Y	-	-
Rozella allomycis		CSF55	GCA_000442015.1	-	-	Y
Saccharomyces cerevisiae		S288C	GCA_000146045.2	-	-	Y
Schizosaccharomyces pombe		972h-	GCA_000002945.3	-	-	Y
Spraguea lophii		Celtic Deep	GCA_001887945.1	Y	-	-
Trachipleistophora hominis			GCA_000316135.1	Y	-	-
Tubulinosema ratisbonensis		Franzen	GCA_004000155.1	Y	-	-
Vairimorpha apis		BRL 01	GCA_000447185.1	Y	-	-
Vairimorpha bombi		VR1	GCA_036780745.1	Y	-	-
Vairimorpha ceranae		PA08 1199	GCF_000988165.1	Y	-	-
Vairimorpha necatriY		Illinois	GCF_036630325.1	Y	Y	-
Vavraia culicis ssp.		floridensis	GCF_000192795.1	Y	-	-
Vittaforma corneae		ATCC 50505	GCF_000231115.1	Y	Y	-
