## Supplemental Table 4 for "Telomere-to-telomere genome assembly of Microsporidia sp. MB, a microsporidian symbiont of *Anopheles coluzzii* isolated from Burkina Faso"

### Sheet: Signal Peptide Prediction
# Results for signal peptide prediction tools against Microsporidia sp. MB, including consensus lists between tools
Number of predictions	224	462	132		Consensus number	12	160	15	22
Tool	TargetP	Deeploc	SignalP		Consensus between tools	TargetP + DeepLoc + SignalP	TargetP + DeepLoc	TargetP + SignalP	DeepLoc + SignalP
	ACK3DK_000003-T1	ACK3DK_000003-T1	ACK3DK_000005-T1			ACK3DK_000533-T1	ACK3DK_000003-T1	ACK3DK_000024-T1	ACK3DK_000005-T1
	ACK3DK_000006-T1	ACK3DK_000005-T1	ACK3DK_000024-T1			ACK3DK_000886-T1	ACK3DK_000006-T1	ACK3DK_000533-T1	ACK3DK_000499-T1
	ACK3DK_000011-T1	ACK3DK_000006-T1	ACK3DK_000066-T1			ACK3DK_000977-T1	ACK3DK_000011-T1	ACK3DK_000886-T1	ACK3DK_000513-T1
	ACK3DK_000020-T1	ACK3DK_000008-T1	ACK3DK_000128-T1			ACK3DK_001252-T1	ACK3DK_000020-T1	ACK3DK_000977-T1	ACK3DK_000533-T1
	ACK3DK_000022-T1	ACK3DK_000009-T1	ACK3DK_000143-T1			ACK3DK_001305-T1	ACK3DK_000022-T1	ACK3DK_001252-T1	ACK3DK_000824-T1
	ACK3DK_000024-T1	ACK3DK_000011-T1	ACK3DK_000214-T1			ACK3DK_001475-T1	ACK3DK_000063-T1	ACK3DK_001305-T1	ACK3DK_000886-T1
	ACK3DK_000063-T1	ACK3DK_000015-T1	ACK3DK_000286-T1			ACK3DK_001626-T1	ACK3DK_000064-T1	ACK3DK_001323-T1	ACK3DK_000977-T1
	ACK3DK_000064-T1	ACK3DK_000020-T1	ACK3DK_000326-T1			ACK3DK_001685-T1	ACK3DK_000101-T1	ACK3DK_001475-T1	ACK3DK_001057-T1
	ACK3DK_000101-T1	ACK3DK_000021-T1	ACK3DK_000448-T1			ACK3DK_001823-T1	ACK3DK_000186-T1	ACK3DK_001626-T1	ACK3DK_001223-T1
	ACK3DK_000116-T1	ACK3DK_000022-T1	ACK3DK_000457-T1			ACK3DK_002079-T1	ACK3DK_000196-T1	ACK3DK_001685-T1	ACK3DK_001252-T1
	ACK3DK_000139-T1	ACK3DK_000038-T1	ACK3DK_000460-T1			ACK3DK_002232-T1	ACK3DK_000204-T1	ACK3DK_001759-T1	ACK3DK_001305-T1
	ACK3DK_000186-T1	ACK3DK_000063-T1	ACK3DK_000478-T1			ACK3DK_002365-T1	ACK3DK_000295-T1	ACK3DK_001823-T1	ACK3DK_001475-T1
	ACK3DK_000196-T1	ACK3DK_000064-T1	ACK3DK_000489-T1				ACK3DK_000412-T1	ACK3DK_002079-T1	ACK3DK_001560-T1
	ACK3DK_000204-T1	ACK3DK_000069-T1	ACK3DK_000499-T1				ACK3DK_000420-T1	ACK3DK_002232-T1	ACK3DK_001626-T1
	ACK3DK_000256-T1	ACK3DK_000076-T1	ACK3DK_000502-T1				ACK3DK_000423-T1	ACK3DK_002365-T1	ACK3DK_001685-T1
	ACK3DK_000272-T1	ACK3DK_000085-T1	ACK3DK_000513-T1				ACK3DK_000440-T1		ACK3DK_001713-T1
	ACK3DK_000295-T1	ACK3DK_000101-T1	ACK3DK_000515-T1				ACK3DK_000461-T1		ACK3DK_001798-T1
	ACK3DK_000403-T1	ACK3DK_000120-T1	ACK3DK_000520-T1				ACK3DK_000464-T1		ACK3DK_001823-T1
	ACK3DK_000412-T1	ACK3DK_000121-T1	ACK3DK_000533-T1				ACK3DK_000467-T1		ACK3DK_002001-T1
	ACK3DK_000420-T1	ACK3DK_000134-T1	ACK3DK_000534-T1				ACK3DK_000473-T1		ACK3DK_002079-T1
	ACK3DK_000423-T1	ACK3DK_000148-T1	ACK3DK_000541-T1				ACK3DK_000475-T1		ACK3DK_002232-T1
	ACK3DK_000440-T1	ACK3DK_000149-T1	ACK3DK_000545-T1				ACK3DK_000477-T1		ACK3DK_002365-T1
	ACK3DK_000461-T1	ACK3DK_000159-T1	ACK3DK_000588-T1				ACK3DK_000491-T1
	ACK3DK_000464-T1	ACK3DK_000170-T1	ACK3DK_000618-T1				ACK3DK_000496-T1
	ACK3DK_000467-T1	ACK3DK_000173-T1	ACK3DK_000670-T1				ACK3DK_000533-T1
	ACK3DK_000473-T1	ACK3DK_000177-T1	ACK3DK_000688-T1				ACK3DK_000550-T1
	ACK3DK_000475-T1	ACK3DK_000186-T1	ACK3DK_000725-T1				ACK3DK_000554-T1
	ACK3DK_000477-T1	ACK3DK_000196-T1	ACK3DK_000732-T1				ACK3DK_000555-T1
	ACK3DK_000487-T1	ACK3DK_000204-T1	ACK3DK_000823-T1				ACK3DK_000602-T1
	ACK3DK_000490-T1	ACK3DK_000223-T1	ACK3DK_000824-T1				ACK3DK_000606-T1
	ACK3DK_000491-T1	ACK3DK_000234-T1	ACK3DK_000855-T1				ACK3DK_000610-T1
	ACK3DK_000492-T1	ACK3DK_000247-T1	ACK3DK_000884-T1				ACK3DK_000622-T1
	ACK3DK_000496-T1	ACK3DK_000257-T1	ACK3DK_000886-T1				ACK3DK_000641-T1
	ACK3DK_000533-T1	ACK3DK_000262-T1	ACK3DK_000887-T1				ACK3DK_000657-T1
	ACK3DK_000550-T1	ACK3DK_000288-T1	ACK3DK_000962-T1				ACK3DK_000679-T1
	ACK3DK_000554-T1	ACK3DK_000291-T1	ACK3DK_000972-T1				ACK3DK_000724-T1
	ACK3DK_000555-T1	ACK3DK_000295-T1	ACK3DK_000973-T1				ACK3DK_000739-T1
	ACK3DK_000562-T1	ACK3DK_000298-T1	ACK3DK_000977-T1				ACK3DK_000754-T1
	ACK3DK_000569-T1	ACK3DK_000300-T1	ACK3DK_001001-T1				ACK3DK_000755-T1
	ACK3DK_000602-T1	ACK3DK_000301-T1	ACK3DK_001005-T1				ACK3DK_000764-T1
	ACK3DK_000606-T1	ACK3DK_000325-T1	ACK3DK_001018-T1				ACK3DK_000768-T1
	ACK3DK_000610-T1	ACK3DK_000368-T1	ACK3DK_001019-T1				ACK3DK_000783-T1
	ACK3DK_000622-T1	ACK3DK_000370-T1	ACK3DK_001037-T1				ACK3DK_000796-T1
	ACK3DK_000641-T1	ACK3DK_000371-T1	ACK3DK_001044-T1				ACK3DK_000801-T1
	ACK3DK_000657-T1	ACK3DK_000372-T1	ACK3DK_001057-T1				ACK3DK_000806-T1
	ACK3DK_000664-T1	ACK3DK_000391-T1	ACK3DK_001072-T1				ACK3DK_000872-T1
	ACK3DK_000679-T1	ACK3DK_000395-T1	ACK3DK_001076-T1				ACK3DK_000880-T1
	ACK3DK_000724-T1	ACK3DK_000399-T1	ACK3DK_001223-T1				ACK3DK_000881-T1
	ACK3DK_000739-T1	ACK3DK_000406-T1	ACK3DK_001252-T1				ACK3DK_000882-T1
	ACK3DK_000754-T1	ACK3DK_000412-T1	ACK3DK_001266-T1				ACK3DK_000886-T1
	ACK3DK_000755-T1	ACK3DK_000420-T1	ACK3DK_001270-T1				ACK3DK_000913-T1
	ACK3DK_000764-T1	ACK3DK_000423-T1	ACK3DK_001273-T1				ACK3DK_000924-T1
	ACK3DK_000768-T1	ACK3DK_000431-T1	ACK3DK_001276-T1				ACK3DK_000926-T1
	ACK3DK_000783-T1	ACK3DK_000440-T1	ACK3DK_001305-T1				ACK3DK_000946-T1
	ACK3DK_000796-T1	ACK3DK_000449-T1	ACK3DK_001323-T1				ACK3DK_000956-T1
	ACK3DK_000801-T1	ACK3DK_000451-T1	ACK3DK_001358-T1				ACK3DK_000957-T1
	ACK3DK_000804-T1	ACK3DK_000453-T1	ACK3DK_001375-T1				ACK3DK_000970-T1
	ACK3DK_000806-T1	ACK3DK_000461-T1	ACK3DK_001414-T1				ACK3DK_000975-T1
	ACK3DK_000807-T1	ACK3DK_000464-T1	ACK3DK_001418-T1				ACK3DK_000977-T1
	ACK3DK_000872-T1	ACK3DK_000467-T1	ACK3DK_001451-T1				ACK3DK_000981-T1
	ACK3DK_000880-T1	ACK3DK_000470-T1	ACK3DK_001466-T1				ACK3DK_000983-T1
	ACK3DK_000881-T1	ACK3DK_000473-T1	ACK3DK_001467-T1				ACK3DK_000987-T1
	ACK3DK_000882-T1	ACK3DK_000475-T1	ACK3DK_001474-T1				ACK3DK_001031-T1
	ACK3DK_000886-T1	ACK3DK_000477-T1	ACK3DK_001475-T1				ACK3DK_001032-T1
	ACK3DK_000909-T1	ACK3DK_000480-T1	ACK3DK_001546-T1				ACK3DK_001048-T1
	ACK3DK_000913-T1	ACK3DK_000491-T1	ACK3DK_001560-T1				ACK3DK_001084-T1
	ACK3DK_000924-T1	ACK3DK_000495-T1	ACK3DK_001602-T1				ACK3DK_001120-T1
	ACK3DK_000925-T1	ACK3DK_000496-T1	ACK3DK_001626-T1				ACK3DK_001121-T1
	ACK3DK_000926-T1	ACK3DK_000499-T1	ACK3DK_001642-T1				ACK3DK_001122-T1
	ACK3DK_000946-T1	ACK3DK_000510-T1	ACK3DK_001648-T1				ACK3DK_001124-T1
	ACK3DK_000956-T1	ACK3DK_000513-T1	ACK3DK_001679-T1				ACK3DK_001132-T1
	ACK3DK_000957-T1	ACK3DK_000516-T1	ACK3DK_001685-T1				ACK3DK_001133-T1
	ACK3DK_000970-T1	ACK3DK_000522-T1	ACK3DK_001712-T1				ACK3DK_001138-T1
	ACK3DK_000974-T1	ACK3DK_000524-T1	ACK3DK_001713-T1				ACK3DK_001140-T1
	ACK3DK_000975-T1	ACK3DK_000525-T1	ACK3DK_001714-T1				ACK3DK_001164-T1
	ACK3DK_000977-T1	ACK3DK_000526-T1	ACK3DK_001720-T1				ACK3DK_001198-T1
	ACK3DK_000981-T1	ACK3DK_000533-T1	ACK3DK_001722-T1				ACK3DK_001252-T1
	ACK3DK_000983-T1	ACK3DK_000546-T1	ACK3DK_001759-T1				ACK3DK_001255-T1
	ACK3DK_000987-T1	ACK3DK_000548-T1	ACK3DK_001762-T1				ACK3DK_001257-T1
	ACK3DK_001009-T1	ACK3DK_000550-T1	ACK3DK_001783-T1				ACK3DK_001283-T1
	ACK3DK_001031-T1	ACK3DK_000554-T1	ACK3DK_001798-T1				ACK3DK_001296-T1
	ACK3DK_001032-T1	ACK3DK_000555-T1	ACK3DK_001808-T1				ACK3DK_001297-T1
	ACK3DK_001048-T1	ACK3DK_000556-T1	ACK3DK_001820-T1				ACK3DK_001305-T1
	ACK3DK_001060-T1	ACK3DK_000560-T1	ACK3DK_001823-T1				ACK3DK_001406-T1
	ACK3DK_001061-T1	ACK3DK_000581-T1	ACK3DK_001840-T1				ACK3DK_001436-T1
	ACK3DK_001084-T1	ACK3DK_000583-T1	ACK3DK_001841-T1				ACK3DK_001449-T1
	ACK3DK_001098-T1	ACK3DK_000586-T1	ACK3DK_001844-T1				ACK3DK_001452-T1
	ACK3DK_001120-T1	ACK3DK_000590-T1	ACK3DK_001845-T1				ACK3DK_001475-T1
	ACK3DK_001121-T1	ACK3DK_000602-T1	ACK3DK_001931-T1				ACK3DK_001484-T1
	ACK3DK_001122-T1	ACK3DK_000606-T1	ACK3DK_001935-T1				ACK3DK_001490-T1
	ACK3DK_001124-T1	ACK3DK_000610-T1	ACK3DK_001936-T1				ACK3DK_001498-T1
	ACK3DK_001128-T1	ACK3DK_000611-T1	ACK3DK_001956-T1				ACK3DK_001509-T1
	ACK3DK_001132-T1	ACK3DK_000622-T1	ACK3DK_001982-T1				ACK3DK_001511-T1
	ACK3DK_001133-T1	ACK3DK_000630-T1	ACK3DK_002000-T1				ACK3DK_001513-T1
	ACK3DK_001138-T1	ACK3DK_000641-T1	ACK3DK_002001-T1				ACK3DK_001515-T1
	ACK3DK_001140-T1	ACK3DK_000642-T1	ACK3DK_002024-T1				ACK3DK_001519-T1
	ACK3DK_001164-T1	ACK3DK_000657-T1	ACK3DK_002079-T1				ACK3DK_001554-T1
	ACK3DK_001189-T1	ACK3DK_000679-T1	ACK3DK_002144-T1				ACK3DK_001562-T1
	ACK3DK_001198-T1	ACK3DK_000693-T1	ACK3DK_002149-T1				ACK3DK_001573-T1
	ACK3DK_001214-T1	ACK3DK_000698-T1	ACK3DK_002150-T1				ACK3DK_001586-T1
	ACK3DK_001231-T1	ACK3DK_000708-T1	ACK3DK_002152-T1				ACK3DK_001593-T1
	ACK3DK_001252-T1	ACK3DK_000724-T1	ACK3DK_002165-T1				ACK3DK_001605-T1
	ACK3DK_001255-T1	ACK3DK_000728-T1	ACK3DK_002190-T1				ACK3DK_001608-T1
	ACK3DK_001257-T1	ACK3DK_000731-T1	ACK3DK_002203-T1				ACK3DK_001621-T1
	ACK3DK_001280-T1	ACK3DK_000735-T1	ACK3DK_002232-T1				ACK3DK_001625-T1
	ACK3DK_001283-T1	ACK3DK_000737-T1	ACK3DK_002314-T1				ACK3DK_001626-T1
	ACK3DK_001296-T1	ACK3DK_000739-T1	ACK3DK_002342-T1				ACK3DK_001629-T1
	ACK3DK_001297-T1	ACK3DK_000741-T1	ACK3DK_002365-T1				ACK3DK_001630-T1
	ACK3DK_001304-T1	ACK3DK_000743-T1	ACK3DK_002378-T1				ACK3DK_001631-T1
	ACK3DK_001305-T1	ACK3DK_000748-T1	ACK3DK_002380-T1				ACK3DK_001632-T1
	ACK3DK_001323-T1	ACK3DK_000754-T1	ACK3DK_002440-T1				ACK3DK_001652-T1
	ACK3DK_001332-T1	ACK3DK_000755-T1	ACK3DK_002441-T1				ACK3DK_001666-T1
	ACK3DK_001333-T1	ACK3DK_000757-T1	ACK3DK_002447-T1				ACK3DK_001685-T1
	ACK3DK_001351-T1	ACK3DK_000759-T1	ACK3DK_002448-T1				ACK3DK_001692-T1
	ACK3DK_001379-T1	ACK3DK_000762-T1	ACK3DK_002451-T1				ACK3DK_001696-T1
	ACK3DK_001388-T1	ACK3DK_000764-T1	ACK3DK_002474-T1				ACK3DK_001697-T1
	ACK3DK_001398-T1	ACK3DK_000766-T1	ACK3DK_002475-T1				ACK3DK_001737-T1
	ACK3DK_001406-T1	ACK3DK_000768-T1	ACK3DK_002476-T1				ACK3DK_001741-T1
	ACK3DK_001419-T1	ACK3DK_000781-T1	ACK3DK_002494-T1				ACK3DK_001747-T1
	ACK3DK_001436-T1	ACK3DK_000783-T1	ACK3DK_002534-T1				ACK3DK_001752-T1
	ACK3DK_001449-T1	ACK3DK_000786-T1	ACK3DK_002564-T1				ACK3DK_001753-T1
	ACK3DK_001452-T1	ACK3DK_000789-T1	ACK3DK_002573-T1				ACK3DK_001766-T1
	ACK3DK_001475-T1	ACK3DK_000795-T1	ACK3DK_002575-T1				ACK3DK_001776-T1
	ACK3DK_001484-T1	ACK3DK_000796-T1	ACK3DK_002602-T1				ACK3DK_001823-T1
	ACK3DK_001490-T1	ACK3DK_000799-T1	ACK3DK_002603-T1				ACK3DK_001827-T1
	ACK3DK_001498-T1	ACK3DK_000800-T1	ACK3DK_002608-T1				ACK3DK_001850-T1
	ACK3DK_001509-T1	ACK3DK_000801-T1	ACK3DK_002609-T1				ACK3DK_001877-T1
	ACK3DK_001511-T1	ACK3DK_000802-T1	ACK3DK_002633-T1				ACK3DK_001894-T1
	ACK3DK_001512-T1	ACK3DK_000806-T1	ACK3DK_002676-T1				ACK3DK_001937-T1
	ACK3DK_001513-T1	ACK3DK_000824-T1	ACK3DK_002681-T1				ACK3DK_001960-T1
	ACK3DK_001515-T1	ACK3DK_000825-T1	ACK3DK_002718-T1				ACK3DK_001961-T1
	ACK3DK_001516-T1	ACK3DK_000840-T1	ACK3DK_002732-T1				ACK3DK_002022-T1
	ACK3DK_001517-T1	ACK3DK_000842-T1					ACK3DK_002045-T1
	ACK3DK_001519-T1	ACK3DK_000843-T1					ACK3DK_002068-T1
	ACK3DK_001554-T1	ACK3DK_000846-T1					ACK3DK_002079-T1
	ACK3DK_001562-T1	ACK3DK_000848-T1					ACK3DK_002081-T1
	ACK3DK_001573-T1	ACK3DK_000860-T1					ACK3DK_002129-T1
	ACK3DK_001586-T1	ACK3DK_000861-T1					ACK3DK_002130-T1
	ACK3DK_001593-T1	ACK3DK_000866-T1					ACK3DK_002140-T1
	ACK3DK_001605-T1	ACK3DK_000871-T1					ACK3DK_002156-T1
	ACK3DK_001608-T1	ACK3DK_000872-T1					ACK3DK_002157-T1
	ACK3DK_001618-T1	ACK3DK_000874-T1					ACK3DK_002158-T1
	ACK3DK_001621-T1	ACK3DK_000875-T1					ACK3DK_002175-T1
	ACK3DK_001625-T1	ACK3DK_000880-T1					ACK3DK_002188-T1
	ACK3DK_001626-T1	ACK3DK_000881-T1					ACK3DK_002200-T1
	ACK3DK_001629-T1	ACK3DK_000882-T1					ACK3DK_002204-T1
	ACK3DK_001630-T1	ACK3DK_000886-T1					ACK3DK_002232-T1
	ACK3DK_001631-T1	ACK3DK_000893-T1					ACK3DK_002249-T1
	ACK3DK_001632-T1	ACK3DK_000897-T1					ACK3DK_002250-T1
	ACK3DK_001641-T1	ACK3DK_000905-T1					ACK3DK_002251-T1
	ACK3DK_001652-T1	ACK3DK_000912-T1					ACK3DK_002272-T1
	ACK3DK_001666-T1	ACK3DK_000913-T1					ACK3DK_002273-T1
	ACK3DK_001685-T1	ACK3DK_000914-T1					ACK3DK_002276-T1
	ACK3DK_001692-T1	ACK3DK_000924-T1					ACK3DK_002301-T1
	ACK3DK_001696-T1	ACK3DK_000926-T1					ACK3DK_002328-T1
	ACK3DK_001697-T1	ACK3DK_000934-T1					ACK3DK_002330-T1
	ACK3DK_001714-T1	ACK3DK_000935-T1					ACK3DK_002351-T1
	ACK3DK_001737-T1	ACK3DK_000936-T1					ACK3DK_002360-T1
	ACK3DK_001741-T1	ACK3DK_000944-T1					ACK3DK_002365-T1
	ACK3DK_001747-T1	ACK3DK_000946-T1					ACK3DK_002379-T1
	ACK3DK_001752-T1	ACK3DK_000948-T1
	ACK3DK_001753-T1	ACK3DK_000949-T1
	ACK3DK_001759-T1	ACK3DK_000951-T1
	ACK3DK_001760-T1	ACK3DK_000956-T1
	ACK3DK_001766-T1	ACK3DK_000957-T1
	ACK3DK_001776-T1	ACK3DK_000965-T1
	ACK3DK_001781-T1	ACK3DK_000970-T1
	ACK3DK_001823-T1	ACK3DK_000975-T1
	ACK3DK_001827-T1	ACK3DK_000977-T1
	ACK3DK_001850-T1	ACK3DK_000981-T1
	ACK3DK_001877-T1	ACK3DK_000983-T1
	ACK3DK_001882-T1	ACK3DK_000987-T1
	ACK3DK_001885-T1	ACK3DK_000991-T1
	ACK3DK_001894-T1	ACK3DK_001010-T1
	ACK3DK_001905-T1	ACK3DK_001029-T1
	ACK3DK_001906-T1	ACK3DK_001031-T1
	ACK3DK_001916-T1	ACK3DK_001032-T1
	ACK3DK_001918-T1	ACK3DK_001043-T1
	ACK3DK_001937-T1	ACK3DK_001048-T1
	ACK3DK_001954-T1	ACK3DK_001056-T1
	ACK3DK_001960-T1	ACK3DK_001057-T1
	ACK3DK_001961-T1	ACK3DK_001062-T1
	ACK3DK_001992-T1	ACK3DK_001067-T1
	ACK3DK_002019-T1	ACK3DK_001069-T1
	ACK3DK_002020-T1	ACK3DK_001079-T1
	ACK3DK_002022-T1	ACK3DK_001084-T1
	ACK3DK_002045-T1	ACK3DK_001085-T1
	ACK3DK_002052-T1	ACK3DK_001091-T1
	ACK3DK_002068-T1	ACK3DK_001105-T1
	ACK3DK_002079-T1	ACK3DK_001112-T1
	ACK3DK_002081-T1	ACK3DK_001120-T1
	ACK3DK_002127-T1	ACK3DK_001121-T1
	ACK3DK_002129-T1	ACK3DK_001122-T1
	ACK3DK_002130-T1	ACK3DK_001124-T1
	ACK3DK_002136-T1	ACK3DK_001127-T1
	ACK3DK_002140-T1	ACK3DK_001131-T1
	ACK3DK_002156-T1	ACK3DK_001132-T1
	ACK3DK_002157-T1	ACK3DK_001133-T1
	ACK3DK_002158-T1	ACK3DK_001134-T1
	ACK3DK_002175-T1	ACK3DK_001136-T1
	ACK3DK_002184-T1	ACK3DK_001138-T1
	ACK3DK_002188-T1	ACK3DK_001140-T1
	ACK3DK_002200-T1	ACK3DK_001142-T1
	ACK3DK_002204-T1	ACK3DK_001143-T1
	ACK3DK_002212-T1	ACK3DK_001146-T1
	ACK3DK_002232-T1	ACK3DK_001147-T1
	ACK3DK_002245-T1	ACK3DK_001148-T1
	ACK3DK_002247-T1	ACK3DK_001149-T1
	ACK3DK_002249-T1	ACK3DK_001153-T1
	ACK3DK_002250-T1	ACK3DK_001154-T1
	ACK3DK_002251-T1	ACK3DK_001157-T1
	ACK3DK_002272-T1	ACK3DK_001164-T1
	ACK3DK_002273-T1	ACK3DK_001165-T1
	ACK3DK_002276-T1	ACK3DK_001166-T1
	ACK3DK_002296-T1	ACK3DK_001167-T1
	ACK3DK_002301-T1	ACK3DK_001169-T1
	ACK3DK_002328-T1	ACK3DK_001172-T1
	ACK3DK_002330-T1	ACK3DK_001174-T1
	ACK3DK_002351-T1	ACK3DK_001191-T1
	ACK3DK_002360-T1	ACK3DK_001195-T1
	ACK3DK_002365-T1	ACK3DK_001198-T1
	ACK3DK_002369-T1	ACK3DK_001212-T1
	ACK3DK_002371-T1	ACK3DK_001221-T1
	ACK3DK_002379-T1	ACK3DK_001222-T1
		ACK3DK_001223-T1
		ACK3DK_001242-T1
		ACK3DK_001247-T1
		ACK3DK_001252-T1
		ACK3DK_001255-T1
		ACK3DK_001257-T1
		ACK3DK_001261-T1
		ACK3DK_001265-T1
		ACK3DK_001271-T1
		ACK3DK_001275-T1
		ACK3DK_001283-T1
		ACK3DK_001296-T1
		ACK3DK_001297-T1
		ACK3DK_001305-T1
		ACK3DK_001308-T1
		ACK3DK_001318-T1
		ACK3DK_001320-T1
		ACK3DK_001340-T1
		ACK3DK_001342-T1
		ACK3DK_001344-T1
		ACK3DK_001345-T1
		ACK3DK_001348-T1
		ACK3DK_001361-T1
		ACK3DK_001368-T1
		ACK3DK_001369-T1
		ACK3DK_001371-T1
		ACK3DK_001382-T1
		ACK3DK_001399-T1
		ACK3DK_001400-T1
		ACK3DK_001406-T1
		ACK3DK_001411-T1
		ACK3DK_001413-T1
		ACK3DK_001427-T1
		ACK3DK_001429-T1
		ACK3DK_001430-T1
		ACK3DK_001431-T1
		ACK3DK_001432-T1
		ACK3DK_001436-T1
		ACK3DK_001449-T1
		ACK3DK_001452-T1
		ACK3DK_001460-T1
		ACK3DK_001468-T1
		ACK3DK_001475-T1
		ACK3DK_001484-T1
		ACK3DK_001485-T1
		ACK3DK_001489-T1
		ACK3DK_001490-T1
		ACK3DK_001498-T1
		ACK3DK_001499-T1
		ACK3DK_001509-T1
		ACK3DK_001510-T1
		ACK3DK_001511-T1
		ACK3DK_001513-T1
		ACK3DK_001515-T1
		ACK3DK_001518-T1
		ACK3DK_001519-T1
		ACK3DK_001520-T1
		ACK3DK_001523-T1
		ACK3DK_001529-T1
		ACK3DK_001530-T1
		ACK3DK_001531-T1
		ACK3DK_001533-T1
		ACK3DK_001534-T1
		ACK3DK_001535-T1
		ACK3DK_001536-T1
		ACK3DK_001537-T1
		ACK3DK_001540-T1
		ACK3DK_001544-T1
		ACK3DK_001545-T1
		ACK3DK_001552-T1
		ACK3DK_001553-T1
		ACK3DK_001554-T1
		ACK3DK_001555-T1
		ACK3DK_001556-T1
		ACK3DK_001560-T1
		ACK3DK_001562-T1
		ACK3DK_001568-T1
		ACK3DK_001573-T1
		ACK3DK_001586-T1
		ACK3DK_001593-T1
		ACK3DK_001600-T1
		ACK3DK_001605-T1
		ACK3DK_001608-T1
		ACK3DK_001619-T1
		ACK3DK_001620-T1
		ACK3DK_001621-T1
		ACK3DK_001622-T1
		ACK3DK_001623-T1
		ACK3DK_001625-T1
		ACK3DK_001626-T1
		ACK3DK_001627-T1
		ACK3DK_001628-T1
		ACK3DK_001629-T1
		ACK3DK_001630-T1
		ACK3DK_001631-T1
		ACK3DK_001632-T1
		ACK3DK_001634-T1
		ACK3DK_001635-T1
		ACK3DK_001638-T1
		ACK3DK_001639-T1
		ACK3DK_001643-T1
		ACK3DK_001647-T1
		ACK3DK_001652-T1
		ACK3DK_001656-T1
		ACK3DK_001665-T1
		ACK3DK_001666-T1
		ACK3DK_001671-T1
		ACK3DK_001685-T1
		ACK3DK_001692-T1
		ACK3DK_001696-T1
		ACK3DK_001697-T1
		ACK3DK_001707-T1
		ACK3DK_001713-T1
		ACK3DK_001715-T1
		ACK3DK_001725-T1
		ACK3DK_001737-T1
		ACK3DK_001741-T1
		ACK3DK_001742-T1
		ACK3DK_001747-T1
		ACK3DK_001752-T1
		ACK3DK_001753-T1
		ACK3DK_001763-T1
		ACK3DK_001766-T1
		ACK3DK_001769-T1
		ACK3DK_001776-T1
		ACK3DK_001793-T1
		ACK3DK_001798-T1
		ACK3DK_001800-T1
		ACK3DK_001801-T1
		ACK3DK_001802-T1
		ACK3DK_001803-T1
		ACK3DK_001805-T1
		ACK3DK_001813-T1
		ACK3DK_001814-T1
		ACK3DK_001818-T1
		ACK3DK_001823-T1
		ACK3DK_001827-T1
		ACK3DK_001838-T1
		ACK3DK_001850-T1
		ACK3DK_001851-T1
		ACK3DK_001853-T1
		ACK3DK_001857-T1
		ACK3DK_001862-T1
		ACK3DK_001877-T1
		ACK3DK_001881-T1
		ACK3DK_001889-T1
		ACK3DK_001893-T1
		ACK3DK_001894-T1
		ACK3DK_001915-T1
		ACK3DK_001922-T1
		ACK3DK_001926-T1
		ACK3DK_001927-T1
		ACK3DK_001929-T1
		ACK3DK_001930-T1
		ACK3DK_001932-T1
		ACK3DK_001937-T1
		ACK3DK_001949-T1
		ACK3DK_001952-T1
		ACK3DK_001960-T1
		ACK3DK_001961-T1
		ACK3DK_001965-T1
		ACK3DK_001990-T1
		ACK3DK_002001-T1
		ACK3DK_002002-T1
		ACK3DK_002004-T1
		ACK3DK_002022-T1
		ACK3DK_002030-T1
		ACK3DK_002045-T1
		ACK3DK_002046-T1
		ACK3DK_002051-T1
		ACK3DK_002068-T1
		ACK3DK_002071-T1
		ACK3DK_002079-T1
		ACK3DK_002081-T1
		ACK3DK_002101-T1
		ACK3DK_002109-T1
		ACK3DK_002125-T1
		ACK3DK_002126-T1
		ACK3DK_002128-T1
		ACK3DK_002129-T1
		ACK3DK_002130-T1
		ACK3DK_002131-T1
		ACK3DK_002134-T1
		ACK3DK_002137-T1
		ACK3DK_002138-T1
		ACK3DK_002139-T1
		ACK3DK_002140-T1
		ACK3DK_002141-T1
		ACK3DK_002142-T1
		ACK3DK_002143-T1
		ACK3DK_002146-T1
		ACK3DK_002148-T1
		ACK3DK_002156-T1
		ACK3DK_002157-T1
		ACK3DK_002158-T1
		ACK3DK_002171-T1
		ACK3DK_002174-T1
		ACK3DK_002175-T1
		ACK3DK_002176-T1
		ACK3DK_002181-T1
		ACK3DK_002188-T1
		ACK3DK_002197-T1
		ACK3DK_002199-T1
		ACK3DK_002200-T1
		ACK3DK_002204-T1
		ACK3DK_002205-T1
		ACK3DK_002232-T1
		ACK3DK_002233-T1
		ACK3DK_002236-T1
		ACK3DK_002248-T1
		ACK3DK_002249-T1
		ACK3DK_002250-T1
		ACK3DK_002251-T1
		ACK3DK_002269-T1
		ACK3DK_002272-T1
		ACK3DK_002273-T1
		ACK3DK_002276-T1
		ACK3DK_002277-T1
		ACK3DK_002279-T1
		ACK3DK_002286-T1
		ACK3DK_002288-T1
		ACK3DK_002289-T1
		ACK3DK_002292-T1
		ACK3DK_002298-T1
		ACK3DK_002301-T1
		ACK3DK_002303-T1
		ACK3DK_002313-T1
		ACK3DK_002325-T1
		ACK3DK_002328-T1
		ACK3DK_002330-T1
		ACK3DK_002348-T1
		ACK3DK_002349-T1
		ACK3DK_002351-T1
		ACK3DK_002359-T1
		ACK3DK_002360-T1
		ACK3DK_002365-T1
		ACK3DK_002368-T1
		ACK3DK_002379-T1

### Sheet: Transmembrane Domain Prediction
# Results for signal peptide prediction tools against Microsporidia sp. MB, including consensus lists between tools
Number of predictions	430	521		Consensus number	12
Tool	DeepTMHMM	Deeploc		Consensus between tools	DeepTMHMM + DeepLoc
	ACK3DK_000004-T1	ACK3DK_000004-T1			ACK3DK_000004-T1
	ACK3DK_000008-T1	ACK3DK_000008-T1			ACK3DK_000008-T1
	ACK3DK_000013-T1	ACK3DK_000010-T1			ACK3DK_000013-T1
	ACK3DK_000015-T1	ACK3DK_000013-T1			ACK3DK_000015-T1
	ACK3DK_000021-T1	ACK3DK_000015-T1			ACK3DK_000021-T1
	ACK3DK_000022-T1	ACK3DK_000020-T1			ACK3DK_000022-T1
	ACK3DK_000026-T1	ACK3DK_000021-T1			ACK3DK_000026-T1
	ACK3DK_000028-T1	ACK3DK_000022-T1			ACK3DK_000028-T1
	ACK3DK_000031-T1	ACK3DK_000026-T1			ACK3DK_000031-T1
	ACK3DK_000033-T1	ACK3DK_000028-T1			ACK3DK_000033-T1
	ACK3DK_000038-T1	ACK3DK_000031-T1			ACK3DK_000038-T1
	ACK3DK_000055-T1	ACK3DK_000033-T1			ACK3DK_000055-T1
	ACK3DK_000063-T1	ACK3DK_000038-T1			ACK3DK_000063-T1
	ACK3DK_000064-T1	ACK3DK_000055-T1			ACK3DK_000064-T1
	ACK3DK_000074-T1	ACK3DK_000063-T1			ACK3DK_000074-T1
	ACK3DK_000076-T1	ACK3DK_000064-T1			ACK3DK_000076-T1
	ACK3DK_000078-T1	ACK3DK_000066-T1			ACK3DK_000078-T1
	ACK3DK_000085-T1	ACK3DK_000067-T1			ACK3DK_000085-T1
	ACK3DK_000090-T1	ACK3DK_000070-T1			ACK3DK_000090-T1
	ACK3DK_000091-T1	ACK3DK_000074-T1			ACK3DK_000091-T1
	ACK3DK_000108-T1	ACK3DK_000076-T1			ACK3DK_000108-T1
	ACK3DK_000120-T1	ACK3DK_000078-T1			ACK3DK_000120-T1
	ACK3DK_000121-T1	ACK3DK_000085-T1			ACK3DK_000121-T1
	ACK3DK_000128-T1	ACK3DK_000090-T1			ACK3DK_000128-T1
	ACK3DK_000134-T1	ACK3DK_000091-T1			ACK3DK_000134-T1
	ACK3DK_000148-T1	ACK3DK_000108-T1			ACK3DK_000148-T1
	ACK3DK_000149-T1	ACK3DK_000120-T1			ACK3DK_000149-T1
	ACK3DK_000151-T1	ACK3DK_000121-T1			ACK3DK_000151-T1
	ACK3DK_000159-T1	ACK3DK_000128-T1			ACK3DK_000159-T1
	ACK3DK_000170-T1	ACK3DK_000133-T1			ACK3DK_000170-T1
	ACK3DK_000177-T1	ACK3DK_000134-T1			ACK3DK_000177-T1
	ACK3DK_000192-T1	ACK3DK_000148-T1			ACK3DK_000192-T1
	ACK3DK_000196-T1	ACK3DK_000149-T1			ACK3DK_000196-T1
	ACK3DK_000216-T1	ACK3DK_000151-T1			ACK3DK_000216-T1
	ACK3DK_000221-T1	ACK3DK_000159-T1			ACK3DK_000221-T1
	ACK3DK_000223-T1	ACK3DK_000170-T1			ACK3DK_000223-T1
	ACK3DK_000224-T1	ACK3DK_000173-T1			ACK3DK_000224-T1
	ACK3DK_000227-T1	ACK3DK_000177-T1			ACK3DK_000227-T1
	ACK3DK_000228-T1	ACK3DK_000192-T1			ACK3DK_000228-T1
	ACK3DK_000234-T1	ACK3DK_000196-T1			ACK3DK_000234-T1
	ACK3DK_000246-T1	ACK3DK_000204-T1			ACK3DK_000246-T1
	ACK3DK_000247-T1	ACK3DK_000209-T1			ACK3DK_000247-T1
	ACK3DK_000250-T1	ACK3DK_000216-T1			ACK3DK_000250-T1
	ACK3DK_000257-T1	ACK3DK_000221-T1			ACK3DK_000257-T1
	ACK3DK_000258-T1	ACK3DK_000223-T1			ACK3DK_000258-T1
	ACK3DK_000262-T1	ACK3DK_000224-T1			ACK3DK_000262-T1
	ACK3DK_000263-T1	ACK3DK_000226-T1			ACK3DK_000263-T1
	ACK3DK_000288-T1	ACK3DK_000227-T1			ACK3DK_000288-T1
	ACK3DK_000291-T1	ACK3DK_000228-T1			ACK3DK_000291-T1
	ACK3DK_000295-T1	ACK3DK_000234-T1			ACK3DK_000295-T1
	ACK3DK_000296-T1	ACK3DK_000236-T1			ACK3DK_000296-T1
	ACK3DK_000298-T1	ACK3DK_000246-T1			ACK3DK_000298-T1
	ACK3DK_000300-T1	ACK3DK_000247-T1			ACK3DK_000300-T1
	ACK3DK_000301-T1	ACK3DK_000250-T1			ACK3DK_000301-T1
	ACK3DK_000323-T1	ACK3DK_000257-T1			ACK3DK_000323-T1
	ACK3DK_000325-T1	ACK3DK_000258-T1			ACK3DK_000325-T1
	ACK3DK_000337-T1	ACK3DK_000262-T1			ACK3DK_000337-T1
	ACK3DK_000364-T1	ACK3DK_000263-T1			ACK3DK_000364-T1
	ACK3DK_000367-T1	ACK3DK_000272-T1			ACK3DK_000367-T1
	ACK3DK_000370-T1	ACK3DK_000288-T1			ACK3DK_000370-T1
	ACK3DK_000371-T1	ACK3DK_000291-T1			ACK3DK_000371-T1
	ACK3DK_000372-T1	ACK3DK_000295-T1			ACK3DK_000372-T1
	ACK3DK_000374-T1	ACK3DK_000296-T1			ACK3DK_000374-T1
	ACK3DK_000375-T1	ACK3DK_000298-T1			ACK3DK_000375-T1
	ACK3DK_000378-T1	ACK3DK_000300-T1			ACK3DK_000378-T1
	ACK3DK_000385-T1	ACK3DK_000301-T1			ACK3DK_000385-T1
	ACK3DK_000391-T1	ACK3DK_000309-T1			ACK3DK_000391-T1
	ACK3DK_000395-T1	ACK3DK_000323-T1			ACK3DK_000395-T1
	ACK3DK_000399-T1	ACK3DK_000325-T1			ACK3DK_000399-T1
	ACK3DK_000406-T1	ACK3DK_000337-T1			ACK3DK_000406-T1
	ACK3DK_000413-T1	ACK3DK_000338-T1			ACK3DK_000413-T1
	ACK3DK_000418-T1	ACK3DK_000339-T1			ACK3DK_000418-T1
	ACK3DK_000420-T1	ACK3DK_000340-T1			ACK3DK_000420-T1
	ACK3DK_000431-T1	ACK3DK_000364-T1			ACK3DK_000431-T1
	ACK3DK_000449-T1	ACK3DK_000367-T1			ACK3DK_000449-T1
	ACK3DK_000480-T1	ACK3DK_000369-T1			ACK3DK_000480-T1
	ACK3DK_000498-T1	ACK3DK_000370-T1			ACK3DK_000498-T1
	ACK3DK_000510-T1	ACK3DK_000371-T1			ACK3DK_000510-T1
	ACK3DK_000513-T1	ACK3DK_000372-T1			ACK3DK_000513-T1
	ACK3DK_000516-T1	ACK3DK_000374-T1			ACK3DK_000516-T1
	ACK3DK_000520-T1	ACK3DK_000375-T1			ACK3DK_000520-T1
	ACK3DK_000522-T1	ACK3DK_000378-T1			ACK3DK_000522-T1
	ACK3DK_000524-T1	ACK3DK_000385-T1			ACK3DK_000524-T1
	ACK3DK_000525-T1	ACK3DK_000391-T1			ACK3DK_000525-T1
	ACK3DK_000526-T1	ACK3DK_000395-T1			ACK3DK_000526-T1
	ACK3DK_000542-T1	ACK3DK_000399-T1			ACK3DK_000542-T1
	ACK3DK_000544-T1	ACK3DK_000406-T1			ACK3DK_000546-T1
	ACK3DK_000546-T1	ACK3DK_000413-T1			ACK3DK_000548-T1
	ACK3DK_000548-T1	ACK3DK_000418-T1			ACK3DK_000556-T1
	ACK3DK_000556-T1	ACK3DK_000420-T1			ACK3DK_000560-T1
	ACK3DK_000560-T1	ACK3DK_000431-T1			ACK3DK_000564-T1
	ACK3DK_000564-T1	ACK3DK_000449-T1			ACK3DK_000581-T1
	ACK3DK_000581-T1	ACK3DK_000453-T1			ACK3DK_000583-T1
	ACK3DK_000583-T1	ACK3DK_000480-T1			ACK3DK_000584-T1
	ACK3DK_000584-T1	ACK3DK_000487-T1			ACK3DK_000586-T1
	ACK3DK_000586-T1	ACK3DK_000495-T1			ACK3DK_000606-T1
	ACK3DK_000606-T1	ACK3DK_000498-T1			ACK3DK_000610-T1
	ACK3DK_000610-T1	ACK3DK_000510-T1			ACK3DK_000611-T1
	ACK3DK_000611-T1	ACK3DK_000513-T1			ACK3DK_000614-T1
	ACK3DK_000614-T1	ACK3DK_000514-T1			ACK3DK_000627-T1
	ACK3DK_000627-T1	ACK3DK_000516-T1			ACK3DK_000630-T1
	ACK3DK_000630-T1	ACK3DK_000520-T1			ACK3DK_000632-T1
	ACK3DK_000632-T1	ACK3DK_000522-T1			ACK3DK_000633-T1
	ACK3DK_000633-T1	ACK3DK_000524-T1			ACK3DK_000648-T1
	ACK3DK_000648-T1	ACK3DK_000525-T1			ACK3DK_000655-T1
	ACK3DK_000655-T1	ACK3DK_000526-T1			ACK3DK_000684-T1
	ACK3DK_000684-T1	ACK3DK_000529-T1			ACK3DK_000693-T1
	ACK3DK_000693-T1	ACK3DK_000542-T1			ACK3DK_000698-T1
	ACK3DK_000698-T1	ACK3DK_000546-T1			ACK3DK_000708-T1
	ACK3DK_000708-T1	ACK3DK_000548-T1			ACK3DK_000716-T1
	ACK3DK_000716-T1	ACK3DK_000556-T1			ACK3DK_000719-T1
	ACK3DK_000719-T1	ACK3DK_000560-T1			ACK3DK_000723-T1
	ACK3DK_000723-T1	ACK3DK_000564-T1			ACK3DK_000724-T1
	ACK3DK_000724-T1	ACK3DK_000569-T1			ACK3DK_000728-T1
	ACK3DK_000728-T1	ACK3DK_000581-T1			ACK3DK_000731-T1
	ACK3DK_000731-T1	ACK3DK_000583-T1			ACK3DK_000734-T1
	ACK3DK_000734-T1	ACK3DK_000584-T1			ACK3DK_000741-T1
	ACK3DK_000741-T1	ACK3DK_000586-T1			ACK3DK_000743-T1
	ACK3DK_000743-T1	ACK3DK_000590-T1			ACK3DK_000744-T1
	ACK3DK_000744-T1	ACK3DK_000591-T1			ACK3DK_000748-T1
	ACK3DK_000748-T1	ACK3DK_000606-T1			ACK3DK_000755-T1
	ACK3DK_000755-T1	ACK3DK_000610-T1			ACK3DK_000757-T1
	ACK3DK_000757-T1	ACK3DK_000611-T1			ACK3DK_000759-T1
	ACK3DK_000759-T1	ACK3DK_000614-T1			ACK3DK_000761-T1
	ACK3DK_000761-T1	ACK3DK_000627-T1			ACK3DK_000762-T1
	ACK3DK_000762-T1	ACK3DK_000630-T1			ACK3DK_000765-T1
	ACK3DK_000765-T1	ACK3DK_000632-T1			ACK3DK_000766-T1
	ACK3DK_000766-T1	ACK3DK_000633-T1			ACK3DK_000768-T1
	ACK3DK_000768-T1	ACK3DK_000648-T1			ACK3DK_000771-T1
	ACK3DK_000771-T1	ACK3DK_000655-T1			ACK3DK_000781-T1
	ACK3DK_000781-T1	ACK3DK_000684-T1			ACK3DK_000789-T1
	ACK3DK_000789-T1	ACK3DK_000688-T1			ACK3DK_000795-T1
	ACK3DK_000795-T1	ACK3DK_000693-T1			ACK3DK_000796-T1
	ACK3DK_000796-T1	ACK3DK_000698-T1			ACK3DK_000798-T1
	ACK3DK_000798-T1	ACK3DK_000708-T1			ACK3DK_000800-T1
	ACK3DK_000800-T1	ACK3DK_000716-T1			ACK3DK_000806-T1
	ACK3DK_000806-T1	ACK3DK_000719-T1			ACK3DK_000807-T1
	ACK3DK_000807-T1	ACK3DK_000723-T1			ACK3DK_000809-T1
	ACK3DK_000809-T1	ACK3DK_000724-T1			ACK3DK_000810-T1
	ACK3DK_000810-T1	ACK3DK_000728-T1			ACK3DK_000816-T1
	ACK3DK_000816-T1	ACK3DK_000731-T1			ACK3DK_000819-T1
	ACK3DK_000819-T1	ACK3DK_000734-T1			ACK3DK_000824-T1
	ACK3DK_000824-T1	ACK3DK_000741-T1			ACK3DK_000837-T1
	ACK3DK_000837-T1	ACK3DK_000743-T1			ACK3DK_000840-T1
	ACK3DK_000840-T1	ACK3DK_000744-T1			ACK3DK_000842-T1
	ACK3DK_000842-T1	ACK3DK_000748-T1			ACK3DK_000843-T1
	ACK3DK_000843-T1	ACK3DK_000753-T1			ACK3DK_000846-T1
	ACK3DK_000846-T1	ACK3DK_000755-T1			ACK3DK_000847-T1
	ACK3DK_000847-T1	ACK3DK_000757-T1			ACK3DK_000848-T1
	ACK3DK_000848-T1	ACK3DK_000759-T1			ACK3DK_000861-T1
	ACK3DK_000861-T1	ACK3DK_000761-T1			ACK3DK_000866-T1
	ACK3DK_000866-T1	ACK3DK_000762-T1			ACK3DK_000867-T1
	ACK3DK_000867-T1	ACK3DK_000765-T1			ACK3DK_000868-T1
	ACK3DK_000868-T1	ACK3DK_000766-T1			ACK3DK_000871-T1
	ACK3DK_000871-T1	ACK3DK_000768-T1			ACK3DK_000874-T1
	ACK3DK_000874-T1	ACK3DK_000771-T1			ACK3DK_000875-T1
	ACK3DK_000875-T1	ACK3DK_000781-T1			ACK3DK_000893-T1
	ACK3DK_000893-T1	ACK3DK_000786-T1			ACK3DK_000897-T1
	ACK3DK_000897-T1	ACK3DK_000788-T1			ACK3DK_000899-T1
	ACK3DK_000899-T1	ACK3DK_000789-T1			ACK3DK_000912-T1
	ACK3DK_000912-T1	ACK3DK_000790-T1			ACK3DK_000913-T1
	ACK3DK_000913-T1	ACK3DK_000795-T1			ACK3DK_000914-T1
	ACK3DK_000914-T1	ACK3DK_000796-T1			ACK3DK_000916-T1
	ACK3DK_000916-T1	ACK3DK_000798-T1			ACK3DK_000917-T1
	ACK3DK_000917-T1	ACK3DK_000799-T1			ACK3DK_000921-T1
	ACK3DK_000921-T1	ACK3DK_000800-T1			ACK3DK_000931-T1
	ACK3DK_000931-T1	ACK3DK_000801-T1			ACK3DK_000934-T1
	ACK3DK_000934-T1	ACK3DK_000805-T1			ACK3DK_000935-T1
	ACK3DK_000935-T1	ACK3DK_000806-T1			ACK3DK_000936-T1
	ACK3DK_000936-T1	ACK3DK_000807-T1			ACK3DK_000940-T1
	ACK3DK_000940-T1	ACK3DK_000809-T1			ACK3DK_000944-T1
	ACK3DK_000944-T1	ACK3DK_000810-T1			ACK3DK_000948-T1
	ACK3DK_000948-T1	ACK3DK_000811-T1			ACK3DK_000958-T1
	ACK3DK_000958-T1	ACK3DK_000812-T1			ACK3DK_000963-T1
	ACK3DK_000963-T1	ACK3DK_000813-T1			ACK3DK_000973-T1
	ACK3DK_000973-T1	ACK3DK_000816-T1			ACK3DK_000991-T1
	ACK3DK_000991-T1	ACK3DK_000819-T1			ACK3DK_000994-T1
	ACK3DK_000994-T1	ACK3DK_000824-T1			ACK3DK_001004-T1
	ACK3DK_001004-T1	ACK3DK_000837-T1			ACK3DK_001009-T1
	ACK3DK_001009-T1	ACK3DK_000840-T1			ACK3DK_001010-T1
	ACK3DK_001010-T1	ACK3DK_000842-T1			ACK3DK_001020-T1
	ACK3DK_001020-T1	ACK3DK_000843-T1			ACK3DK_001029-T1
	ACK3DK_001029-T1	ACK3DK_000846-T1			ACK3DK_001033-T1
	ACK3DK_001033-T1	ACK3DK_000847-T1			ACK3DK_001043-T1
	ACK3DK_001043-T1	ACK3DK_000848-T1			ACK3DK_001054-T1
	ACK3DK_001054-T1	ACK3DK_000850-T1			ACK3DK_001057-T1
	ACK3DK_001057-T1	ACK3DK_000861-T1			ACK3DK_001059-T1
	ACK3DK_001059-T1	ACK3DK_000866-T1			ACK3DK_001062-T1
	ACK3DK_001062-T1	ACK3DK_000867-T1			ACK3DK_001067-T1
	ACK3DK_001067-T1	ACK3DK_000868-T1			ACK3DK_001069-T1
	ACK3DK_001069-T1	ACK3DK_000871-T1			ACK3DK_001079-T1
	ACK3DK_001079-T1	ACK3DK_000874-T1			ACK3DK_001080-T1
	ACK3DK_001080-T1	ACK3DK_000875-T1			ACK3DK_001085-T1
	ACK3DK_001085-T1	ACK3DK_000886-T1			ACK3DK_001086-T1
	ACK3DK_001086-T1	ACK3DK_000893-T1			ACK3DK_001094-T1
	ACK3DK_001094-T1	ACK3DK_000897-T1			ACK3DK_001098-T1
	ACK3DK_001098-T1	ACK3DK_000899-T1			ACK3DK_001111-T1
	ACK3DK_001111-T1	ACK3DK_000905-T1			ACK3DK_001112-T1
	ACK3DK_001112-T1	ACK3DK_000909-T1			ACK3DK_001123-T1
	ACK3DK_001123-T1	ACK3DK_000912-T1			ACK3DK_001127-T1
	ACK3DK_001127-T1	ACK3DK_000913-T1			ACK3DK_001128-T1
	ACK3DK_001128-T1	ACK3DK_000914-T1			ACK3DK_001134-T1
	ACK3DK_001134-T1	ACK3DK_000916-T1			ACK3DK_001140-T1
	ACK3DK_001140-T1	ACK3DK_000917-T1			ACK3DK_001142-T1
	ACK3DK_001142-T1	ACK3DK_000921-T1			ACK3DK_001143-T1
	ACK3DK_001143-T1	ACK3DK_000925-T1			ACK3DK_001146-T1
	ACK3DK_001146-T1	ACK3DK_000927-T1			ACK3DK_001147-T1
	ACK3DK_001147-T1	ACK3DK_000931-T1			ACK3DK_001148-T1
	ACK3DK_001148-T1	ACK3DK_000934-T1			ACK3DK_001149-T1
	ACK3DK_001149-T1	ACK3DK_000935-T1			ACK3DK_001153-T1
	ACK3DK_001153-T1	ACK3DK_000936-T1			ACK3DK_001154-T1
	ACK3DK_001154-T1	ACK3DK_000940-T1			ACK3DK_001157-T1
	ACK3DK_001157-T1	ACK3DK_000944-T1			ACK3DK_001165-T1
	ACK3DK_001165-T1	ACK3DK_000948-T1			ACK3DK_001166-T1
	ACK3DK_001166-T1	ACK3DK_000958-T1			ACK3DK_001167-T1
	ACK3DK_001167-T1	ACK3DK_000959-T1			ACK3DK_001169-T1
	ACK3DK_001169-T1	ACK3DK_000963-T1			ACK3DK_001172-T1
	ACK3DK_001172-T1	ACK3DK_000965-T1			ACK3DK_001174-T1
	ACK3DK_001174-T1	ACK3DK_000973-T1			ACK3DK_001180-T1
	ACK3DK_001180-T1	ACK3DK_000987-T1			ACK3DK_001182-T1
	ACK3DK_001182-T1	ACK3DK_000991-T1			ACK3DK_001198-T1
	ACK3DK_001198-T1	ACK3DK_000994-T1			ACK3DK_001212-T1
	ACK3DK_001212-T1	ACK3DK_000997-T1			ACK3DK_001222-T1
	ACK3DK_001214-T1	ACK3DK_001004-T1			ACK3DK_001223-T1
	ACK3DK_001222-T1	ACK3DK_001009-T1			ACK3DK_001232-T1
	ACK3DK_001223-T1	ACK3DK_001010-T1			ACK3DK_001239-T1
	ACK3DK_001232-T1	ACK3DK_001020-T1			ACK3DK_001240-T1
	ACK3DK_001239-T1	ACK3DK_001029-T1			ACK3DK_001242-T1
	ACK3DK_001240-T1	ACK3DK_001033-T1			ACK3DK_001247-T1
	ACK3DK_001242-T1	ACK3DK_001043-T1			ACK3DK_001261-T1
	ACK3DK_001247-T1	ACK3DK_001054-T1			ACK3DK_001265-T1
	ACK3DK_001261-T1	ACK3DK_001057-T1			ACK3DK_001268-T1
	ACK3DK_001265-T1	ACK3DK_001059-T1			ACK3DK_001284-T1
	ACK3DK_001268-T1	ACK3DK_001062-T1			ACK3DK_001317-T1
	ACK3DK_001284-T1	ACK3DK_001067-T1			ACK3DK_001318-T1
	ACK3DK_001317-T1	ACK3DK_001069-T1			ACK3DK_001330-T1
	ACK3DK_001318-T1	ACK3DK_001079-T1			ACK3DK_001331-T1
	ACK3DK_001330-T1	ACK3DK_001080-T1			ACK3DK_001335-T1
	ACK3DK_001331-T1	ACK3DK_001085-T1			ACK3DK_001340-T1
	ACK3DK_001335-T1	ACK3DK_001086-T1			ACK3DK_001344-T1
	ACK3DK_001340-T1	ACK3DK_001094-T1			ACK3DK_001348-T1
	ACK3DK_001344-T1	ACK3DK_001098-T1			ACK3DK_001357-T1
	ACK3DK_001348-T1	ACK3DK_001104-T1			ACK3DK_001361-T1
	ACK3DK_001357-T1	ACK3DK_001105-T1			ACK3DK_001364-T1
	ACK3DK_001361-T1	ACK3DK_001111-T1			ACK3DK_001368-T1
	ACK3DK_001364-T1	ACK3DK_001112-T1			ACK3DK_001369-T1
	ACK3DK_001368-T1	ACK3DK_001116-T1			ACK3DK_001399-T1
	ACK3DK_001369-T1	ACK3DK_001123-T1			ACK3DK_001400-T1
	ACK3DK_001399-T1	ACK3DK_001127-T1			ACK3DK_001403-T1
	ACK3DK_001400-T1	ACK3DK_001128-T1			ACK3DK_001406-T1
	ACK3DK_001403-T1	ACK3DK_001134-T1			ACK3DK_001411-T1
	ACK3DK_001406-T1	ACK3DK_001138-T1			ACK3DK_001413-T1
	ACK3DK_001411-T1	ACK3DK_001140-T1			ACK3DK_001415-T1
	ACK3DK_001413-T1	ACK3DK_001142-T1			ACK3DK_001427-T1
	ACK3DK_001415-T1	ACK3DK_001143-T1			ACK3DK_001429-T1
	ACK3DK_001427-T1	ACK3DK_001146-T1			ACK3DK_001430-T1
	ACK3DK_001429-T1	ACK3DK_001147-T1			ACK3DK_001431-T1
	ACK3DK_001430-T1	ACK3DK_001148-T1			ACK3DK_001432-T1
	ACK3DK_001431-T1	ACK3DK_001149-T1			ACK3DK_001448-T1
	ACK3DK_001432-T1	ACK3DK_001153-T1			ACK3DK_001449-T1
	ACK3DK_001448-T1	ACK3DK_001154-T1			ACK3DK_001457-T1
	ACK3DK_001449-T1	ACK3DK_001157-T1			ACK3DK_001460-T1
	ACK3DK_001457-T1	ACK3DK_001165-T1			ACK3DK_001461-T1
	ACK3DK_001460-T1	ACK3DK_001166-T1			ACK3DK_001468-T1
	ACK3DK_001461-T1	ACK3DK_001167-T1			ACK3DK_001471-T1
	ACK3DK_001468-T1	ACK3DK_001169-T1			ACK3DK_001478-T1
	ACK3DK_001471-T1	ACK3DK_001172-T1			ACK3DK_001484-T1
	ACK3DK_001478-T1	ACK3DK_001174-T1			ACK3DK_001485-T1
	ACK3DK_001484-T1	ACK3DK_001180-T1			ACK3DK_001486-T1
	ACK3DK_001485-T1	ACK3DK_001182-T1			ACK3DK_001489-T1
	ACK3DK_001486-T1	ACK3DK_001195-T1			ACK3DK_001498-T1
	ACK3DK_001489-T1	ACK3DK_001198-T1			ACK3DK_001523-T1
	ACK3DK_001498-T1	ACK3DK_001212-T1			ACK3DK_001526-T1
	ACK3DK_001523-T1	ACK3DK_001222-T1			ACK3DK_001529-T1
	ACK3DK_001526-T1	ACK3DK_001223-T1			ACK3DK_001530-T1
	ACK3DK_001529-T1	ACK3DK_001232-T1			ACK3DK_001531-T1
	ACK3DK_001530-T1	ACK3DK_001239-T1			ACK3DK_001533-T1
	ACK3DK_001531-T1	ACK3DK_001240-T1			ACK3DK_001534-T1
	ACK3DK_001533-T1	ACK3DK_001242-T1			ACK3DK_001535-T1
	ACK3DK_001534-T1	ACK3DK_001247-T1			ACK3DK_001536-T1
	ACK3DK_001535-T1	ACK3DK_001261-T1			ACK3DK_001537-T1
	ACK3DK_001536-T1	ACK3DK_001265-T1			ACK3DK_001540-T1
	ACK3DK_001537-T1	ACK3DK_001268-T1			ACK3DK_001543-T1
	ACK3DK_001540-T1	ACK3DK_001273-T1			ACK3DK_001544-T1
	ACK3DK_001543-T1	ACK3DK_001274-T1			ACK3DK_001545-T1
	ACK3DK_001544-T1	ACK3DK_001275-T1			ACK3DK_001552-T1
	ACK3DK_001545-T1	ACK3DK_001276-T1			ACK3DK_001553-T1
	ACK3DK_001552-T1	ACK3DK_001284-T1			ACK3DK_001555-T1
	ACK3DK_001553-T1	ACK3DK_001304-T1			ACK3DK_001556-T1
	ACK3DK_001555-T1	ACK3DK_001317-T1			ACK3DK_001560-T1
	ACK3DK_001556-T1	ACK3DK_001318-T1			ACK3DK_001562-T1
	ACK3DK_001560-T1	ACK3DK_001330-T1			ACK3DK_001568-T1
	ACK3DK_001562-T1	ACK3DK_001331-T1			ACK3DK_001569-T1
	ACK3DK_001568-T1	ACK3DK_001332-T1			ACK3DK_001585-T1
	ACK3DK_001569-T1	ACK3DK_001333-T1			ACK3DK_001599-T1
	ACK3DK_001585-T1	ACK3DK_001334-T1			ACK3DK_001601-T1
	ACK3DK_001599-T1	ACK3DK_001335-T1			ACK3DK_001602-T1
	ACK3DK_001601-T1	ACK3DK_001340-T1			ACK3DK_001608-T1
	ACK3DK_001602-T1	ACK3DK_001344-T1			ACK3DK_001619-T1
	ACK3DK_001608-T1	ACK3DK_001348-T1			ACK3DK_001622-T1
	ACK3DK_001619-T1	ACK3DK_001350-T1			ACK3DK_001623-T1
	ACK3DK_001622-T1	ACK3DK_001354-T1			ACK3DK_001627-T1
	ACK3DK_001623-T1	ACK3DK_001357-T1			ACK3DK_001628-T1
	ACK3DK_001627-T1	ACK3DK_001361-T1			ACK3DK_001634-T1
	ACK3DK_001628-T1	ACK3DK_001364-T1			ACK3DK_001635-T1
	ACK3DK_001634-T1	ACK3DK_001368-T1			ACK3DK_001637-T1
	ACK3DK_001635-T1	ACK3DK_001369-T1			ACK3DK_001638-T1
	ACK3DK_001637-T1	ACK3DK_001375-T1			ACK3DK_001639-T1
	ACK3DK_001638-T1	ACK3DK_001387-T1			ACK3DK_001642-T1
	ACK3DK_001639-T1	ACK3DK_001399-T1			ACK3DK_001643-T1
	ACK3DK_001642-T1	ACK3DK_001400-T1			ACK3DK_001657-T1
	ACK3DK_001643-T1	ACK3DK_001403-T1			ACK3DK_001664-T1
	ACK3DK_001657-T1	ACK3DK_001406-T1			ACK3DK_001665-T1
	ACK3DK_001664-T1	ACK3DK_001411-T1			ACK3DK_001671-T1
	ACK3DK_001665-T1	ACK3DK_001413-T1			ACK3DK_001676-T1
	ACK3DK_001671-T1	ACK3DK_001415-T1			ACK3DK_001686-T1
	ACK3DK_001676-T1	ACK3DK_001427-T1			ACK3DK_001695-T1
	ACK3DK_001686-T1	ACK3DK_001429-T1			ACK3DK_001707-T1
	ACK3DK_001695-T1	ACK3DK_001430-T1			ACK3DK_001711-T1
	ACK3DK_001707-T1	ACK3DK_001431-T1			ACK3DK_001713-T1
	ACK3DK_001711-T1	ACK3DK_001432-T1			ACK3DK_001715-T1
	ACK3DK_001713-T1	ACK3DK_001446-T1			ACK3DK_001727-T1
	ACK3DK_001715-T1	ACK3DK_001448-T1			ACK3DK_001730-T1
	ACK3DK_001727-T1	ACK3DK_001449-T1			ACK3DK_001734-T1
	ACK3DK_001730-T1	ACK3DK_001457-T1			ACK3DK_001737-T1
	ACK3DK_001734-T1	ACK3DK_001460-T1			ACK3DK_001742-T1
	ACK3DK_001737-T1	ACK3DK_001461-T1			ACK3DK_001764-T1
	ACK3DK_001742-T1	ACK3DK_001468-T1			ACK3DK_001766-T1
	ACK3DK_001764-T1	ACK3DK_001471-T1			ACK3DK_001769-T1
	ACK3DK_001766-T1	ACK3DK_001478-T1			ACK3DK_001789-T1
	ACK3DK_001769-T1	ACK3DK_001484-T1			ACK3DK_001798-T1
	ACK3DK_001789-T1	ACK3DK_001485-T1			ACK3DK_001801-T1
	ACK3DK_001798-T1	ACK3DK_001486-T1			ACK3DK_001802-T1
	ACK3DK_001801-T1	ACK3DK_001489-T1			ACK3DK_001803-T1
	ACK3DK_001802-T1	ACK3DK_001498-T1			ACK3DK_001805-T1
	ACK3DK_001803-T1	ACK3DK_001499-T1			ACK3DK_001813-T1
	ACK3DK_001805-T1	ACK3DK_001513-T1			ACK3DK_001814-T1
	ACK3DK_001813-T1	ACK3DK_001515-T1			ACK3DK_001818-T1
	ACK3DK_001814-T1	ACK3DK_001518-T1			ACK3DK_001819-T1
	ACK3DK_001818-T1	ACK3DK_001523-T1			ACK3DK_001820-T1
	ACK3DK_001819-T1	ACK3DK_001526-T1			ACK3DK_001823-T1
	ACK3DK_001820-T1	ACK3DK_001527-T1			ACK3DK_001838-T1
	ACK3DK_001823-T1	ACK3DK_001529-T1			ACK3DK_001851-T1
	ACK3DK_001838-T1	ACK3DK_001530-T1			ACK3DK_001853-T1
	ACK3DK_001851-T1	ACK3DK_001531-T1			ACK3DK_001862-T1
	ACK3DK_001853-T1	ACK3DK_001533-T1			ACK3DK_001865-T1
	ACK3DK_001862-T1	ACK3DK_001534-T1			ACK3DK_001869-T1
	ACK3DK_001865-T1	ACK3DK_001535-T1			ACK3DK_001881-T1
	ACK3DK_001869-T1	ACK3DK_001536-T1			ACK3DK_001906-T1
	ACK3DK_001881-T1	ACK3DK_001537-T1			ACK3DK_001922-T1
	ACK3DK_001906-T1	ACK3DK_001540-T1			ACK3DK_001926-T1
	ACK3DK_001918-T1	ACK3DK_001543-T1			ACK3DK_001927-T1
	ACK3DK_001922-T1	ACK3DK_001544-T1			ACK3DK_001929-T1
	ACK3DK_001926-T1	ACK3DK_001545-T1			ACK3DK_001930-T1
	ACK3DK_001927-T1	ACK3DK_001552-T1			ACK3DK_001932-T1
	ACK3DK_001929-T1	ACK3DK_001553-T1			ACK3DK_001945-T1
	ACK3DK_001930-T1	ACK3DK_001555-T1			ACK3DK_001949-T1
	ACK3DK_001932-T1	ACK3DK_001556-T1			ACK3DK_001952-T1
	ACK3DK_001945-T1	ACK3DK_001560-T1			ACK3DK_001965-T1
	ACK3DK_001949-T1	ACK3DK_001562-T1			ACK3DK_001975-T1
	ACK3DK_001952-T1	ACK3DK_001568-T1			ACK3DK_001990-T1
	ACK3DK_001965-T1	ACK3DK_001569-T1			ACK3DK_001993-T1
	ACK3DK_001975-T1	ACK3DK_001585-T1			ACK3DK_001994-T1
	ACK3DK_001990-T1	ACK3DK_001595-T1			ACK3DK_001999-T1
	ACK3DK_001993-T1	ACK3DK_001599-T1			ACK3DK_002001-T1
	ACK3DK_001994-T1	ACK3DK_001601-T1			ACK3DK_002002-T1
	ACK3DK_001999-T1	ACK3DK_001602-T1			ACK3DK_002004-T1
	ACK3DK_002001-T1	ACK3DK_001608-T1			ACK3DK_002009-T1
	ACK3DK_002002-T1	ACK3DK_001619-T1			ACK3DK_002011-T1
	ACK3DK_002004-T1	ACK3DK_001620-T1			ACK3DK_002019-T1
	ACK3DK_002009-T1	ACK3DK_001621-T1			ACK3DK_002028-T1
	ACK3DK_002011-T1	ACK3DK_001622-T1			ACK3DK_002030-T1
	ACK3DK_002019-T1	ACK3DK_001623-T1			ACK3DK_002037-T1
	ACK3DK_002028-T1	ACK3DK_001627-T1			ACK3DK_002045-T1
	ACK3DK_002030-T1	ACK3DK_001628-T1			ACK3DK_002046-T1
	ACK3DK_002037-T1	ACK3DK_001634-T1			ACK3DK_002051-T1
	ACK3DK_002045-T1	ACK3DK_001635-T1			ACK3DK_002053-T1
	ACK3DK_002046-T1	ACK3DK_001637-T1			ACK3DK_002058-T1
	ACK3DK_002051-T1	ACK3DK_001638-T1			ACK3DK_002071-T1
	ACK3DK_002053-T1	ACK3DK_001639-T1			ACK3DK_002089-T1
	ACK3DK_002058-T1	ACK3DK_001642-T1			ACK3DK_002101-T1
	ACK3DK_002071-T1	ACK3DK_001643-T1			ACK3DK_002125-T1
	ACK3DK_002089-T1	ACK3DK_001656-T1			ACK3DK_002126-T1
	ACK3DK_002101-T1	ACK3DK_001657-T1			ACK3DK_002137-T1
	ACK3DK_002125-T1	ACK3DK_001663-T1			ACK3DK_002138-T1
	ACK3DK_002126-T1	ACK3DK_001664-T1			ACK3DK_002143-T1
	ACK3DK_002137-T1	ACK3DK_001665-T1			ACK3DK_002148-T1
	ACK3DK_002138-T1	ACK3DK_001671-T1			ACK3DK_002153-T1
	ACK3DK_002143-T1	ACK3DK_001676-T1			ACK3DK_002170-T1
	ACK3DK_002148-T1	ACK3DK_001681-T1			ACK3DK_002171-T1
	ACK3DK_002153-T1	ACK3DK_001686-T1			ACK3DK_002172-T1
	ACK3DK_002170-T1	ACK3DK_001695-T1			ACK3DK_002174-T1
	ACK3DK_002171-T1	ACK3DK_001707-T1			ACK3DK_002176-T1
	ACK3DK_002172-T1	ACK3DK_001711-T1			ACK3DK_002181-T1
	ACK3DK_002174-T1	ACK3DK_001713-T1			ACK3DK_002182-T1
	ACK3DK_002176-T1	ACK3DK_001715-T1			ACK3DK_002183-T1
	ACK3DK_002181-T1	ACK3DK_001722-T1			ACK3DK_002197-T1
	ACK3DK_002182-T1	ACK3DK_001727-T1			ACK3DK_002199-T1
	ACK3DK_002183-T1	ACK3DK_001730-T1			ACK3DK_002205-T1
	ACK3DK_002188-T1	ACK3DK_001734-T1			ACK3DK_002233-T1
	ACK3DK_002197-T1	ACK3DK_001737-T1			ACK3DK_002236-T1
	ACK3DK_002199-T1	ACK3DK_001742-T1			ACK3DK_002245-T1
	ACK3DK_002205-T1	ACK3DK_001746-T1			ACK3DK_002248-T1
	ACK3DK_002233-T1	ACK3DK_001759-T1			ACK3DK_002249-T1
	ACK3DK_002236-T1	ACK3DK_001764-T1			ACK3DK_002251-T1
	ACK3DK_002245-T1	ACK3DK_001766-T1			ACK3DK_002269-T1
	ACK3DK_002248-T1	ACK3DK_001769-T1			ACK3DK_002278-T1
	ACK3DK_002249-T1	ACK3DK_001781-T1			ACK3DK_002279-T1
	ACK3DK_002251-T1	ACK3DK_001789-T1			ACK3DK_002284-T1
	ACK3DK_002269-T1	ACK3DK_001793-T1			ACK3DK_002288-T1
	ACK3DK_002278-T1	ACK3DK_001798-T1			ACK3DK_002297-T1
	ACK3DK_002279-T1	ACK3DK_001800-T1			ACK3DK_002298-T1
	ACK3DK_002284-T1	ACK3DK_001801-T1			ACK3DK_002303-T1
	ACK3DK_002288-T1	ACK3DK_001802-T1			ACK3DK_002313-T1
	ACK3DK_002292-T1	ACK3DK_001803-T1			ACK3DK_002325-T1
	ACK3DK_002297-T1	ACK3DK_001805-T1			ACK3DK_002328-T1
	ACK3DK_002298-T1	ACK3DK_001813-T1			ACK3DK_002336-T1
	ACK3DK_002303-T1	ACK3DK_001814-T1			ACK3DK_002345-T1
	ACK3DK_002313-T1	ACK3DK_001815-T1			ACK3DK_002348-T1
	ACK3DK_002325-T1	ACK3DK_001818-T1			ACK3DK_002349-T1
	ACK3DK_002328-T1	ACK3DK_001819-T1			ACK3DK_002351-T1
	ACK3DK_002336-T1	ACK3DK_001820-T1			ACK3DK_002359-T1
	ACK3DK_002345-T1	ACK3DK_001823-T1			ACK3DK_002368-T1
	ACK3DK_002348-T1	ACK3DK_001838-T1			ACK3DK_002377-T1
	ACK3DK_002349-T1	ACK3DK_001851-T1
	ACK3DK_002351-T1	ACK3DK_001853-T1
	ACK3DK_002359-T1	ACK3DK_001857-T1
	ACK3DK_002360-T1	ACK3DK_001859-T1
	ACK3DK_002368-T1	ACK3DK_001862-T1
	ACK3DK_002377-T1	ACK3DK_001865-T1
		ACK3DK_001869-T1
		ACK3DK_001881-T1
		ACK3DK_001893-T1
		ACK3DK_001905-T1
		ACK3DK_001906-T1
		ACK3DK_001922-T1
		ACK3DK_001926-T1
		ACK3DK_001927-T1
		ACK3DK_001929-T1
		ACK3DK_001930-T1
		ACK3DK_001932-T1
		ACK3DK_001945-T1
		ACK3DK_001949-T1
		ACK3DK_001952-T1
		ACK3DK_001960-T1
		ACK3DK_001961-T1
		ACK3DK_001965-T1
		ACK3DK_001975-T1
		ACK3DK_001990-T1
		ACK3DK_001993-T1
		ACK3DK_001994-T1
		ACK3DK_001999-T1
		ACK3DK_002001-T1
		ACK3DK_002002-T1
		ACK3DK_002004-T1
		ACK3DK_002009-T1
		ACK3DK_002011-T1
		ACK3DK_002019-T1
		ACK3DK_002028-T1
		ACK3DK_002030-T1
		ACK3DK_002037-T1
		ACK3DK_002045-T1
		ACK3DK_002046-T1
		ACK3DK_002051-T1
		ACK3DK_002053-T1
		ACK3DK_002058-T1
		ACK3DK_002071-T1
		ACK3DK_002073-T1
		ACK3DK_002074-T1
		ACK3DK_002089-T1
		ACK3DK_002101-T1
		ACK3DK_002105-T1
		ACK3DK_002109-T1
		ACK3DK_002117-T1
		ACK3DK_002123-T1
		ACK3DK_002125-T1
		ACK3DK_002126-T1
		ACK3DK_002137-T1
		ACK3DK_002138-T1
		ACK3DK_002143-T1
		ACK3DK_002148-T1
		ACK3DK_002153-T1
		ACK3DK_002170-T1
		ACK3DK_002171-T1
		ACK3DK_002172-T1
		ACK3DK_002174-T1
		ACK3DK_002176-T1
		ACK3DK_002181-T1
		ACK3DK_002182-T1
		ACK3DK_002183-T1
		ACK3DK_002197-T1
		ACK3DK_002199-T1
		ACK3DK_002205-T1
		ACK3DK_002231-T1
		ACK3DK_002233-T1
		ACK3DK_002236-T1
		ACK3DK_002245-T1
		ACK3DK_002248-T1
		ACK3DK_002249-T1
		ACK3DK_002251-T1
		ACK3DK_002269-T1
		ACK3DK_002278-T1
		ACK3DK_002279-T1
		ACK3DK_002284-T1
		ACK3DK_002288-T1
		ACK3DK_002297-T1
		ACK3DK_002298-T1
		ACK3DK_002303-T1
		ACK3DK_002311-T1
		ACK3DK_002313-T1
		ACK3DK_002321-T1
		ACK3DK_002325-T1
		ACK3DK_002328-T1
		ACK3DK_002336-T1
		ACK3DK_002345-T1
		ACK3DK_002348-T1
		ACK3DK_002349-T1
		ACK3DK_002351-T1
		ACK3DK_002359-T1
		ACK3DK_002368-T1
		ACK3DK_002377-T1
