## Supplemental Table 5 for "Telomere-to-telomere genome assembly of Microsporidia sp. MB, a microsporidian symbiont of *Anopheles coluzzii* isolated from Burkina Faso"

### Sheet: Final
Species	PTP1	PTP2	PTP3	PTP4	PTP5	PTP6	EnP1/SWP16	EcSWP5	SWP7	SWP9	SWP12	NbAQP
Orthogroup	OG0003742, OG0003558, OG0002100	OG0004804, OG0003557, OG0002597, OG0001913	OG0000909	OG0001328, OG0004702	OG0001713, OG0001328	OG0003554, OG0002250, OG0000050	OG0000183, OG0002933	OG0001294	OG0001228	OG0001400, OG0003197	OG0000767	OG0000586
Amphiamblys_sp_WSBS2006												OIR57624.1
Mitosporidium_daphniae												KGG53208.1
Nematocida_displodere			OAG29679.1				OAG31546.1			OAG29088.1		OAG31572.1
Nematocida_sp_LUAm1			KAI5177192.1				KAI5177638.1			KAI5178385.1		KAI5177671.1
Nematocida_homosporus			KAI5184720.1				KAI5185511.1			KAI5186616.1		KAI5185536.1
Nematocida_major			KAH9386512.1				KAH9386299.1			KAH9385951.1		KAH9386330.1
Nematocida_minor			KAI5189705.1				KAI5188974.1			KAI5190807.1		KAI5188773.1, KAI5188877.1
Nematocida_parisii_ERTm1			EIJ94449.1				EIJ95085.1					EIJ95056.1
Nematocida_sp_ERTm5			OAG33601.1				OAG33078.1			OAG32406.1		OAG33050.1
Nematocida_sp_AWRm79			KAI5168014.1				KAI5165923.1			KAI5166475.1		KAI5165950.1
Nematocida_ausubeli			KFG26505.1				KFG26955.1			KFG25185.1		KFG26988.1
Cucumispora_dikerogammari		KAF7700546.1	KAF7700501.1	KAF7701568.1		KAF7691506.1	KAF7689942.1, KAF7696419.1, KAF7696493.1		KAF7703837.1		KAF7700554.1	KAF7690745.1
Dictyocoela_roeselum		KAG0419865.1	KAG0419020.1						KAG0419627.1		KAG0419901.1	KAG0418195.1
Dictyocoela_muelleri	KAG0440671.1	KAG0438607.1	KAG0442691.1	KAG0434602.1	KAG0435236.1	KAG0430208.1, KAG0436520.1, KAG0436704.1, KAG0438294.1, KAG0438708.1, KAG0439752.1, KAG0439788.1, KAG0439933.1, KAG0441635.1, KAG0441922.1	KAG0427241.1, KAG0434027.1, KAG0434028.1, KAG0434053.1, KAG0434055.1, KAG0434373.1, KAG0436111.1, KAG0436393.1, KAG0437768.1, KAG0438856.1, KAG0439343.1, KAG0441295.1, KAG0441296.1, KAG0441777.1	KAG0442744.1	KAG0438936.1	KAG0438364.1, KAG0440527.1	KAG0440806.1	KAG0438338.1
Spraguea_lophii.faa	tr|S7W9W7|S7W9W7_SPRLO	tr|S7WAT6|S7WAT6_SPRLO	tr|S7XW41|S7XW41_SPRLO	tr|S7WCW3|S7WCW3_SPRLO	tr|S7XQ83|S7XQ83_SPRLO, tr|S7WCW3|S7WCW3_SPRLO	tr|S7W9F9|S7W9F9_SPRLO, tr|S7W9S4|S7W9S4_SPRLO, tr|S7W9X9|S7W9X9_SPRLO, tr|S7WDW4|S7WDW4_SPRLO, tr|S7XK85|S7XK85_SPRLO	tr|S7W9T4|S7W9T4_SPRLO, tr|S7XL53|S7XL53_SPRLO, tr|S7XQT2|S7XQT2_SPRLO	tr|S7W9Q8|S7W9Q8_SPRLO	tr|S7W9D1|S7W9D1_SPRLO	tr|S7XLB7|S7XLB7_SPRLO	tr|S7W8B7|S7W8B7_SPRLO	tr|S7WA93|S7WA93_SPRLO
Pseudoloma_neurophilia	KRH94061.1	KRH94875.1	KRH94930.1			KRH91952.1, KRH91989.1, KRH91991.1, KRH92224.1, KRH92254.1, KRH92549.1, KRH93415.1, KRH93687.1, KRH93688.1, KRH93802.1, KRH94169.1	KRH94729.1	KRH93854.1	KRH92487.1	KRH92462.1	KRH95182.1	KRH92200.1
Vavraia_culicis_floridensis	ELA46760.1	ELA47808.1	ELA46473.1	ELA46033.1		ELA46416.1, ELA46417.1, ELA47250.1, ELA47263.1	ELA47481.1, ELA48288.1	ELA47349.1	ELA45999.1	ELA46964.1	ELA48385.1	ELA47012.1
Trachipleistophora_hominis		ELQ75260.1	ELQ75574.1	ELQ75471.1	ELQ75470.1	ELQ74236.1, ELQ74239.1, ELQ74240.1, ELQ74521.1	ELQ73802.1	ELQ75310.1	ELQ74948.1	ELQ75179.1	ELQ75724.1	ELQ76742.1
Hamiltosporidium_tvaerminnensis	KAK1348213.1	KAK1348210.1	KAK1350590.1, KAK1350591.1	KAK1347918.1	KAK1347919.1	KAK1348013.1, KAK1348020.1, KAK1348022.1	KAK1347731.1	KAK1347253.1	KAK1350425.1	KAK1349256.1	KAK1347633.1	KAK1348843.1
Hamiltonosporidium_magnivora	TBT98856.1, TBU07587.1	TBU00037.1	TBU08016.1	TBU03991.1	TBU03990.1	TBU00549.1, TBU08353.1, TBU09207.1	TBU03361.1	TBU01270.1	TBU04832.1		TBU09126.1	TBU05832.1
Astathelohania_contejeani	KAF7684359.1	KAF7684356.1	KAF7683018.1	KAF7677998.1	KAF7682580.1, KAF7677998.1	KAF7683905.1, KAF7684246.1, KAF7684679.1, KAF7684681.1, KAF7684694.1, KAF7684798.1	KAF7684014.1	KAF7684358.1	KAF7683706.1	KAF7682549.1	KAF7684501.1	KAF7683758.1
Edhazardia_aedis_USNM41457		EJW01905.1	EJW01576.1, EJW02127.1	EJW01599.1	EJW01598.1	EJW03492.1, EJW03497.1, EJW03505.1, EJW03511.1, EJW04369.1	EJW01889.1, EJW01890.1, EJW03136.1, EJW03217.1, EJW03268.1, EJW03274.1, EJW05084.1	EJW05197.1	EJW01667.1	EJW02286.1	EJW05383.1	EJW02813.1
Tubulinosema_ratisbonensis	RVD91194.1, RVD91721.1	RVD92313.1	RVD90453.1, RVD90457.1, RVD92589.1, RVD92591.1, RVD92593.1	RVD91418.1	RVD92377.1, RVD92649.1, RVD93006.1	RVD92455.1, RVD92456.1	RVD90794.1	RVD92980.1	RVD93187.1	RVD93201.1	RVD91638.1	RVD93130.1, RVD93132.1
Anncaliia_algerae_PRA339	KCZ81033.1	KCZ79219.1	KCZ79867.1, KCZ81006.1, KCZ81008.1	KCZ79964.1		KCZ81251.1	KCZ81949.1	KCZ80489.1	KCZ81581.1	KCZ81135.1	KCZ79634.1	KCZ79862.1
antonospora_locustae	CM017452-3-16128-17438	CM017452-1-18556-19419, CM017453-5-12953-11112	CM017447-1-31363-35601	CM017460-2-37412-38575	CM017460-1-38728-39474, CM017460-2-37412-38575	CM017455-6-31821-31303	CM017456-1-72001-73164	CM017459-2-34145-34525	CM017447-1-190132-191073	CM017449-4-221739-220408	CM017456-6-128869-128147	CM017456-4-66270-66037, CM017456-6-66805-66242
Nosema_granulosis	KAF9762371.1	KAF9762372.1	KAF9764898.1	KAF9764492.1	KAF9764493.1, KAF9764500.1	KAF9761518.1, KAF9761519.1, KAF9761152.1, KAF9761405.1, KAF9761407.1	KAF9764616.1	KAF9763759.1	KAF9762388.1	KAF9763306.1	KAF9762741.1	KAF9763141.1
Nosema_bombycis_CQ1	EOB11666.1, EOB15198.1	EOB11665.1, EOB15197.1	EOB15062.1, EOB15401.1		EOB12332.1, EOB15256.1	EOB11484.1, EOB11485.1, EOB15306.1, EOB15308.1, EOB15309.1, EOB11488.1, EOB11642.1, EOB12322.1, EOB12323.1, EOB12325.1, EOB12326.1, EOB12327.1, EOB15289.1, EOB15291.1, EOB15293.1, EOB15295.1, EOB15296.1, EOB15297.1, EOB15298.1, EOB15310.1, EOB15311.1	EOB12060.1, EOB14338.1	EOB11511.1, EOB12726.1	EOB13707.1	EOB13793.1	EOB12702.1, EOB12703.1, EOB14427.1	EOB14727.1
Vairimorpha_apis_BRL01	EQB61987.1	EQB61988.1	EQB60506.1, EQB60507.1	EQB59824.1	EQB59823.1, EQB60352.1	EQB59801.1, EQB59805.1, EQB59806.1, EQB59807.1	EQB62243.1	EQB61683.1	EQB61147.1	EQB59678.1, EQB60913.1	EQB61905.1
Vairimorpha_bombi	KAK6089632.1	KAK6089633.1		KAK6090276.1	KAK6089718.1, KAK6090275.1	KAK6090939.1, KAK6090990.1	KAK6090918.1			KAK6089720.1	KAK6090112.1
Vairimorpha_necatrix	WUR03373.1	WUR03378.1	WUR02197.1	WUR04456.1	WUR04457.1	WUR02096.1, WUR02097.1, WUR02098.1, WUR02099.1, WUR03047.1, WUR04535.1, WUR04536.1, WUR04551.1, WUR04552.1, WUR04556.1, WUR04557.1, WUR04684.1	WUR04507.1, WUR04514.1, WUR04521.1	WUR04122.1	WUR02324.1	WUR02479.1	WUR03900.1	WUR03090.1
Vairimorpha_ceranae	KKO75500.1	KKO75499.1	KKO76669.1	KKO74448.1	KKO74447.1	KKO75857.1, KKO75858.1, KKO75861.1, KKO75862.1, KKO75863.1, KKO75864.1, KKO75870.1	KKO74775.1	KKO76065.1	KKO74757.1	KKO75377.1	KKO76273.1	KKO76341.1
Ordospora_pajunii	KAH9411304.1		KAH9410675.1				KAH9412174.1	KAH9411429.1	KAH9410645.1	KAH9411926.1	KAH9412131.1	KAH9411145.1
Ordospora_colligata_OC4	KHN69528.1		KHN68910.1				KHN70418.1	KHN69692.1	KHN68886.1	KHN69311.1, KHN70015.1	KHN70376.1	KHN69336.1
Encephalitozoon_hellem_ATCC50504	AFM98391.1	AFM98390.1	AFM99406.1	AFM98634.1	AFM98633.1	AFM98867.1, AFM98868.2	AFM97692.1	AFM99201.1	AFM99383.1	AFM98209.1, AFM98577.1	AFM97652.1	AFM98598.1
Encephalitozoon_romaleae_SJ2008	AFN83111.1	AFN83110.1	AFN84114.1	AFN83356.1	AFN83355.1	AFN83586.1, AFN83587.1	AFN82405.1	AFN83911.1	AFN84091.1	AFN82931.1, AFN83299.1	AFN82365.1	AFN83320.1
Encephalitozoon_intestinalis_ATCC50506	ADM11624.1	ADM11623.1	ADM12632.1	ADM11868.1	ADM11867.1	ADM12099.1, ADM12100.1	ADM10934.1	ADM12427.1	ADM12609.1	ADM11811.1	ADM10892.1	ADM11832.1
Encephalitozoon_cuniculi_GBM1	CAD25385.1	CAD25384.1	CAD26054.2	CAD25642.1	CAD25641.1	CAD26474.2, CAD26475.3, CAD26476.2, CAD26477.1	CAD24952.1	CAD25826.1	CAD26031.1	CAD25352.2, CAD25585.2	CAD24911.2	CAD25606.1
Hepatospora_eriocheir		ORD98054.1	ORD95904.1			ORD95857.1		ORD96142.1	ORD97919.1		ORD97094.1, ORD97100.1	ORD97349.1
Enterocytozoon_bieneusi.faa		tr|A9CRQ8|A9CRQ8_ENTBH	tr|A9CSR9|A9CSR9_ENTBH			tr|B7XIW1|B7XIW1_ENTBH, tr|B7XJP2|B7XJP2_ENTBH		tr|B7XHX4|B7XHX4_ENTBH	tr|B7XI26|B7XI26_ENTBH		sp|B7XHM5|SWP12_ENTBH, tr|B7XJH4|B7XJH4_ENTBH	sp|B7XIC4|AQP_ENTBH
Enterospora_canceri		ORD94348.1	ORD94036.1			ORD94931.1, ORD95179.1	ORD93056.1, ORD94312.1		ORD95181.1		ORD93985.1, ORD94820.1	ORD93482.1
Pancytospora_epiphaga		KAI5169864.1	KAI5172252.1		KAI5168541.1	KAI5169237.1	KAI5179430.1	KAI5169614.1	KAI5179051.1		KAI5169745.1, KAI5169945.1	KAI5172592.1
Pancytospora_philotis		KAI4291385.1	KAI4292073.1		KAI4291035.1	KAI4291351.1, KAI4291352.1	KAI4292656.1	KAI4292628.1	KAI4291313.1		KAI4291028.1	KAI4292401.1
Enterospectra breve		KAI5149912.1	KAI5154332.1	KAI5148933.1, KAI5152100.1	KAI5148933.1, KAI5152100.1		KAI5150059.1	KAI5148662.1	KAI5148310.1		KAI5149490.1, KAI5151542.1	KAI5151022.1
Vittaforma_corneae_ATCC50505		ELA41259.1	ELA40988.1, ELA40989.1	ELA41843.1			ELA41715.1	ELA42771.1	ELA40926.1		ELA41834.1, ELA42338.1	ELA41393.1
Microsporidia_MB_AHL03		gene_222|GeneMark.hmm|303_aa|+|8112|9023	gene_961|GeneMark.hmm|1389_aa|-|567|4736	gene_1630|GeneMark.hmm|225_aa|-|762|1439, gene_1135|GeneMark.hmm|412_aa|-|298|1536	gene_1630|GeneMark.hmm|225_aa|-|762|1439			gene_1311|GeneMark.hmm|101_aa|-|270|575	gene_562|GeneMark.hmm|260_aa|+|6080|6862		gene_1612|GeneMark.hmm|241_aa|+|562|1287, gene_1727|GeneMark.hmm|229_aa|+|604|1293	gene_1077|GeneMark.hmm|242_aa|+|1211|1939
Microsporidia_MB_SOUVK7		ACK3DK_001753-T1	ACK3DK_000101-T1	ACK3DK_000951-T1, ACK3DK_002296-T1	ACK3DK_000951-T1			ACK3DK_000330-T1	ACK3DK_000622-T1		ACK3DK_001578-T1, ACK3DK_002375-T1	ACK3DK_001020-T1

### Sheet: Raw
	PTP1	PTP2	PTP3	PTP4	PTP5	PTP6	PTP7	SWP1	EnP1/SWP16	EnP2	SWP4	EcSWP5	NbSWP5	SWP6	SWP7	SWP8	SWP9	SWP10	SWP12	SWP25	SWP26	SWP30	SWP32	NbAQP
Orthogroup	OG0003742, OG0003558, OG0002100	OG0004804, OG0003557, OG0002597, OG0001913	OG0000909	OG0001328, OG0004702	OG0001713, OG0001328	OG0003554, OG0002250, OG0000050	OG0004603	OG0003755	OG0000183			OG0001294	OG0006520		OG0001228	OG0003548	OG0001400		OG0000767	OG0000181	OG0003779, OG0003994	OG0004460		OG0000586
Amphiamblys_sp_WSBS2006																								OIR57624.1
Anncaliia_algerae_PRA339	KCZ81033.1	KCZ79219.1	KCZ79867.1, KCZ81006.1, KCZ81008.1	KCZ79964.1	KCZ79964.1	KCZ81251.1	KCZ79696.1		KCZ81949.1			KCZ80489.1			KCZ81581.1		KCZ81135.1		KCZ79634.1	KCZ78974.1, KCZ79031.1, KCZ79413.1, KCZ79415.1, KCZ79911.1, KCZ79912.1, KCZ79913.1, KCZ80735.1, KCZ80738.1				KCZ79862.1
Astathelohania_contejeani	KAF7684359.1	KAF7684356.1	KAF7683018.1	KAF7677998.1	KAF7682580.1, KAF7677998.1	KAF7683905.1, KAF7684246.1, KAF7684679.1, KAF7684681.1, KAF7684694.1, KAF7684798.1	KAF7682715.1		KAF7684014.1			KAF7684358.1			KAF7683706.1		KAF7682549.1		KAF7684501.1	KAF7682688.1				KAF7683758.1
Cucumispora_dikerogammari		KAF7700546.1	KAF7700501.1	KAF7701568.1		KAF7691506.1			KAF7689942.1, KAF7696419.1, KAF7696493.1						KAF7703837.1				KAF7700554.1	KAF7699627.1, KAF7702934.1				KAF7690745.1
Dictyocoela_muelleri	KAG0440671.1	KAG0438607.1	KAG0442691.1	KAG0434602.1	KAG0435236.1, KAG0434602.1	KAG0430208.1, KAG0436520.1, KAG0436704.1, KAG0438294.1, KAG0438708.1, KAG0439752.1, KAG0439788.1, KAG0439933.1, KAG0441635.1, KAG0441922.1			KAG0427241.1, KAG0434027.1, KAG0434028.1, KAG0434053.1, KAG0434055.1, KAG0434373.1, KAG0436111.1, KAG0436393.1, KAG0437768.1, KAG0438856.1, KAG0439343.1, KAG0441295.1, KAG0441296.1, KAG0441777.1			KAG0442744.1			KAG0438936.1		KAG0438364.1, KAG0440527.1		KAG0440806.1					KAG0438338.1
Dictyocoela_roeselum		KAG0419865.1	KAG0419020.1												KAG0419627.1				KAG0419901.1					KAG0418195.1
Edhazardia_aedis_USNM41457		EJW01905.1	EJW01576.1, EJW02127.1	EJW01598.1, EJW01599.1	EJW01598.1, EJW01599.1	EJW03492.1, EJW03497.1, EJW03505.1, EJW03511.1, EJW04369.1	EJW04367.1		EJW01889.1, EJW01890.1, EJW03136.1, EJW03217.1, EJW03268.1, EJW03274.1, EJW05084.1			EJW05197.1			EJW01667.1		EJW02286.1		EJW05383.1					EJW02813.1
Encephalitozoon_cuniculi_GBM1	CAD25385.1	CAD25384.1	CAD26054.2	CAD25642.1	CAD25641.1, CAD25642.1	CAD26474.2, CAD26475.3, CAD26476.2, CAD26477.1		CAD25887.1	CAD24952.1	CAD25000.1		CAD25826.1			CAD26031.1		CAD25352.2, CAD25585.2		CAD24911.2	CAD26624.1	CAD26578.1			CAD25606.1
Encephalitozoon_hellem_ATCC50504	AFM98391.1	AFM98390.1	AFM99406.1	AFM98634.1	AFM98633.1, AFM98634.1	AFM98867.1, AFM98868.2		AFM99262.1	AFM97692.1			AFM99201.1			AFM99383.1		AFM98209.1, AFM98577.1		AFM97652.1	AFM98323.1	AFM98277.1			AFM98598.1
Encephalitozoon_intestinalis_ATCC50506	ADM11624.1	ADM11623.1	ADM12632.1	ADM11868.1	ADM11867.1, ADM11868.1	ADM12099.1, ADM12100.1		ADM12488.1	ADM10934.1			ADM12427.1			ADM12609.1		ADM11811.1		ADM10892.1	ADM11555.1	ADM11509.1			ADM11832.1
Encephalitozoon_romaleae_SJ2008	AFN83111.1	AFN83110.1	AFN84114.1	AFN83356.1	AFN83355.1, AFN83356.1	AFN83586.1, AFN83587.1		AFN83971.1	AFN82405.1			AFN83911.1			AFN84091.1		AFN82931.1, AFN83299.1		AFN82365.1	AFN83038.1	AFN82992.1			AFN83320.1
Enterocytozoon_bieneusi.faa		tr|A9CRQ8|A9CRQ8_ENTBH	tr|A9CSR9|A9CSR9_ENTBH			tr|B7XIW1|B7XIW1_ENTBH, tr|B7XJP2|B7XJP2_ENTBH						tr|B7XHX4|B7XHX4_ENTBH			tr|B7XI26|B7XI26_ENTBH				sp|B7XHM5|SWP12_ENTBH, tr|B7XJH4|B7XJH4_ENTBH					sp|B7XIC4|AQP_ENTBH
Enterospectra breve		KAI5149912.1	KAI5154332.1	KAI5148933.1, KAI5152100.1	KAI5148933.1, KAI5152100.1				KAI5150059.1			KAI5148662.1			KAI5148310.1				KAI5149490.1, KAI5151542.1					KAI5151022.1
Enterospora_canceri		ORD94348.1	ORD94036.1			ORD94931.1, ORD95179.1			ORD93056.1, ORD94312.1						ORD95181.1				ORD93985.1, ORD94820.1					ORD93482.1
Hamiltonosporidium_magnivora	TBT98856.1, TBU07587.1	TBU00037.1	TBU08016.1	TBU03990.1, TBU03991.1	TBU03990.1, TBU03991.1	TBU00549.1, TBU08353.1, TBU09207.1			TBU03361.1			TBU01270.1			TBU04832.1				TBU09126.1	TBU02973.1				TBU05832.1
Hamiltosporidium_tvaerminnensis	KAK1348213.1	KAK1348210.1	KAK1350590.1, KAK1350591.1	KAK1347918.1, KAK1347919.1	KAK1347918.1, KAK1347919.1	KAK1348013.1, KAK1348020.1, KAK1348022.1			KAK1347731.1			KAK1347253.1			KAK1350425.1		KAK1349256.1		KAK1347633.1	KAK1347775.1				KAK1348843.1
Hepatospora_eriocheir		ORD98054.1	ORD95904.1			ORD95857.1						ORD96142.1			ORD97919.1				ORD97094.1, ORD97100.1					ORD97349.1
Microsporidia_MB_AHL03		gene_222|GeneMark.hmm|303_aa|+|8112|9023	gene_961|GeneMark.hmm|1389_aa|-|567|4736	gene_1630|GeneMark.hmm|225_aa|-|762|1439, gene_1135|GeneMark.hmm|412_aa|-|298|1536	gene_1630|GeneMark.hmm|225_aa|-|762|1439							gene_1311|GeneMark.hmm|101_aa|-|270|575			gene_562|GeneMark.hmm|260_aa|+|6080|6862				gene_1612|GeneMark.hmm|241_aa|+|562|1287, gene_1727|GeneMark.hmm|229_aa|+|604|1293					gene_1077|GeneMark.hmm|242_aa|+|1211|1939
Microsporidia_MB_SOUVK7		ACK3DK_001753-T1	ACK3DK_000101-T1	ACK3DK_000951-T1, ACK3DK_002296-T1	ACK3DK_000951-T1							ACK3DK_000330-T1			ACK3DK_000622-T1				ACK3DK_001578-T1, ACK3DK_002375-T1					ACK3DK_001020-T1
Mitosporidium_daphniae																								KGG53208.1
Nematocida_ausubeli			KFG26505.1																					KFG26988.1
Nematocida_displodere			OAG29679.1																					OAG31572.1
Nematocida_homosporus			KAI5184720.1																					KAI5185536.1
Nematocida_major			KAH9386512.1																					KAH9386330.1
Nematocida_minor			KAI5189705.1																					KAI5188773.1, KAI5188877.1
Nematocida_parisii_ERTm1			EIJ94449.1																					EIJ95056.1
Nematocida_sp_AWRm79			KAI5168014.1																					KAI5165950.1
Nematocida_sp_ERTm5			OAG33601.1																					OAG33050.1
Nematocida_sp_LUAm1			KAI5177192.1																					KAI5177671.1
Nosema_bombycis_CQ1	EOB11666.1, EOB15198.1	EOB11665.1, EOB15197.1	EOB15062.1, EOB15401.1		EOB12332.1, EOB15256.1	EOB11484.1, EOB11485.1, EOB15306.1, EOB15308.1, EOB15309.1, EOB11488.1, EOB11642.1, EOB12322.1, EOB12323.1, EOB12325.1, EOB12326.1, EOB12327.1, EOB15289.1, EOB15291.1, EOB15293.1, EOB15295.1, EOB15296.1, EOB15297.1, EOB15298.1, EOB15310.1, EOB15311.1			EOB12060.1, EOB14338.1		EOB14528.1	EOB11511.1, EOB12726.1	EOB12094.1, EOB14478.1	EOB15184.1	EOB13707.1	EOB11171.1, EOB12173.1, EOB12175.1	EOB13793.1	EOB15586.1	EOB12702.1, EOB12703.1, EOB14427.1	EOB11674.1	EOB13745.1	EOB12097.1	ABV48891.1	EOB14727.1
Nosema_granulosis	KAF9762371.1	KAF9762372.1	KAF9764898.1	KAF9764492.1, KAF9764500.1	KAF9764493.1, KAF9764492.1, KAF9764500.1	KAF9761518.1, KAF9761519.1, KAF9761152.1, KAF9761405.1, KAF9761407.1			KAF9764616.1			KAF9763759.1	KAF9764373.1		KAF9762388.1	KAF9763924.1	KAF9763306.1		KAF9762741.1	KAF9761369.1, KAF9761370.1	KAF9758273.1	KAF9764362.1		KAF9763141.1
Ordospora_colligata_OC4	KHN69528.1		KHN68910.1					KHN69759.1	KHN70418.1			KHN69692.1			KHN68886.1		KHN69311.1, KHN70015.1		KHN70376.1		KHN70540.1			KHN69336.1
Ordospora_pajunii	KAH9411304.1		KAH9410675.1					KAH9411379.1	KAH9412174.1			KAH9411429.1			KAH9410645.1		KAH9411926.1		KAH9412131.1		KAH9412297.1			KAH9411145.1
Pancytospora_epiphaga		KAI5169864.1	KAI5172252.1	KAI5168541.1	KAI5168541.1	KAI5169237.1			KAI5179430.1			KAI5169614.1			KAI5179051.1				KAI5169745.1, KAI5169945.1					KAI5172592.1
Pancytospora_philotis		KAI4291385.1	KAI4292073.1	KAI4291035.1	KAI4291035.1	KAI4291351.1, KAI4291352.1			KAI4292656.1			KAI4292628.1			KAI4291313.1				KAI4291028.1					KAI4292401.1
Pseudoloma_neurophilia	KRH94061.1	KRH94875.1	KRH94930.1			KRH91952.1, KRH91989.1, KRH91991.1, KRH92224.1, KRH92254.1, KRH92549.1, KRH93415.1, KRH93687.1, KRH93688.1, KRH93802.1, KRH94169.1			KRH94729.1			KRH93854.1			KRH92487.1		KRH92462.1		KRH95182.1	KRH92775.1, KRH93526.1, KRH94017.1				KRH92200.1
Spraguea_lophii.faa	tr|S7W9W7|S7W9W7_SPRLO	tr|S7WAT6|S7WAT6_SPRLO	tr|S7XW41|S7XW41_SPRLO	tr|S7WCW3|S7WCW3_SPRLO	tr|S7XQ83|S7XQ83_SPRLO, tr|S7WCW3|S7WCW3_SPRLO	tr|S7W9F9|S7W9F9_SPRLO, tr|S7W9S4|S7W9S4_SPRLO, tr|S7W9X9|S7W9X9_SPRLO, tr|S7WDW4|S7WDW4_SPRLO, tr|S7XK85|S7XK85_SPRLO			tr|S7W9T4|S7W9T4_SPRLO, tr|S7XL53|S7XL53_SPRLO, tr|S7XQT2|S7XQT2_SPRLO			tr|S7W9Q8|S7W9Q8_SPRLO			tr|S7W9D1|S7W9D1_SPRLO		tr|S7XLB7|S7XLB7_SPRLO		tr|S7W8B7|S7W8B7_SPRLO	tr|S7W8T0|S7W8T0_SPRLO, tr|S7WBY3|S7WBY3_SPRLO				tr|S7WA93|S7WA93_SPRLO
Trachipleistophora_hominis		ELQ75260.1	ELQ75574.1	ELQ75470.1, ELQ75471.1	ELQ75470.1, ELQ75471.1	ELQ74236.1, ELQ74239.1, ELQ74240.1, ELQ74521.1			ELQ73802.1			ELQ75310.1			ELQ74948.1		ELQ75179.1		ELQ75724.1	ELQ75506.1				ELQ76742.1
Tubulinosema_ratisbonensis	RVD91194.1, RVD91721.1	RVD92313.1	RVD90453.1, RVD90457.1, RVD92589.1, RVD92591.1, RVD92593.1	RVD91418.1	RVD92377.1, RVD92649.1, RVD93006.1, RVD91418.1	RVD92455.1, RVD92456.1	RVD92971.1		RVD90794.1			RVD92980.1			RVD93187.1		RVD93201.1		RVD91638.1	RVD91070.1, RVD91071.1, RVD91073.1, RVD92239.1, RVD92929.1				RVD93130.1, RVD93132.1
Vairimorpha_apis_BRL01	EQB61987.1	EQB61988.1	EQB60506.1, EQB60507.1	EQB59824.1	EQB59823.1, EQB60352.1, EQB59824.1	EQB59801.1, EQB59805.1, EQB59806.1, EQB59807.1			EQB62243.1			EQB61683.1			EQB61147.1	EQB61956.1	EQB59678.1, EQB60913.1		EQB61905.1	EQB60896.1, EQB61324.1, EQB61910.1, EQB61964.1	EQB62151.1, EQB62210.1
Vairimorpha_bombi	KAK6089632.1	KAK6089633.1		KAK6090276.1	KAK6089718.1, KAK6090275.1, KAK6090276.1	KAK6090939.1, KAK6090990.1			KAK6090918.1							KAK6089305.1	KAK6089720.1		KAK6090112.1	KAK6090219.1, KAK6090297.1, KAK6090299.1, KAK6090693.1, KAK6090695.1		KAK6089953.1
Vairimorpha_ceranae	KKO75500.1	KKO75499.1	KKO76669.1	KKO74448.1	KKO74447.1, KKO74448.1	KKO75857.1, KKO75858.1, KKO75861.1, KKO75862.1, KKO75863.1, KKO75864.1, KKO75870.1			KKO74775.1			KKO76065.1			KKO74757.1	KKO76485.1	KKO75377.1		KKO76273.1	KKO74584.1, KKO75297.1, KKO75620.1, KKO75621.1, KKO75865.1	KKO75790.1	KKO76589.1		KKO76341.1
Vairimorpha_necatrix	WUR03373.1	WUR03378.1	WUR02197.1	WUR04456.1	WUR04457.1, WUR04456.1	WUR02096.1, WUR02097.1, WUR02098.1, WUR02099.1, WUR03047.1, WUR04535.1, WUR04536.1, WUR04551.1, WUR04552.1, WUR04556.1, WUR04557.1, WUR04684.1			WUR04507.1, WUR04514.1, WUR04521.1			WUR04122.1			WUR02324.1		WUR02479.1		WUR03900.1	WUR02444.1, WUR02445.1, WUR04214.1, WUR04215.1, WUR04327.1, WUR05176.1, WUR05181.1, WUR05203.1, WUR05204.1, WUR05205.1	WUR03500.1	WUR03141.1		WUR03090.1
Vavraia_culicis_floridensis	ELA46760.1	ELA47808.1	ELA46473.1	ELA46033.1	ELA46033.1	ELA46416.1, ELA46417.1, ELA47250.1, ELA47263.1			ELA47481.1, ELA48288.1			ELA47349.1			ELA45999.1		ELA46964.1		ELA48385.1	ELA46150.1				ELA47012.1
Vittaforma_corneae_ATCC50505		ELA41259.1	ELA40988.1, ELA40989.1	ELA41843.1					ELA41715.1			ELA42771.1			ELA40926.1				ELA41834.1, ELA42338.1					ELA41393.1
antonospora_locustae	CM017452-3-16128-17438	CM017452-1-18556-19419, CM017453-5-12953-11112	CM017447-1-31363-35601	CM017460-2-37412-38575	CM017460-1-38728-39474, CM017460-2-37412-38575	CM017455-6-31821-31303			CM017456-1-72001-73164			CM017459-2-34145-34525			CM017447-1-190132-191073		CM017449-4-221739-220408		CM017456-6-128869-128147	CM017447-2-172571-173311				CM017456-4-66270-66037, CM017456-6-66805-66242
